# Single-cell transcriptomics of the immune system in ME/CFS at baseline and following symptom provocation

**DOI:** 10.1101/2022.10.13.512091

**Authors:** Faraz Ahmed, Luyen Tien Vu, Hongya Zhu, David Shing Huk Iu, Elizabeth A. Fogarty, Yeonui Kwak, Weizhong Chen, Carl J. Franconi, Paul R. Munn, Susan M. Levine, Jared Stevens, Xiangling Mao, Dikoma C. Shungu, Geoffrey E. Moore, Betsy A. Keller, Maureen R. Hanson, Jennifer K. Grenier, Andrew Grimson

**Affiliations:** Genomics Innovation Hub and TREx Facility, Institute of Biotechnology, Cornell University, Ithaca, NY 14853, USA; Department of Molecular Biology and Genetics, Cornell University, Ithaca, NY 14853, USA; Levine Clinic, Private Practice, New York, NY, USA; Workwell Foundation, Ripon, California, USA; Department of Radiology, Weill Cornell Medicine, New York, New York, USA; Department of Exercise Science and Athletic Training, Ithaca College, Ithaca, New York, USA

**Keywords:** Myalgic Encephalomyelitis/Chronic Fatigue Syndrome (ME/CFS), scRNA-seq, monocytes, platelets, Long COVID

## Abstract

ME/CFS is a serious and poorly understood disease. To understand immune dysregulation in ME/CFS, we used single-cell RNA-seq (scRNA-seq) to examine immune cells in cohorts of patients and controls. Post-exertional malaise (PEM), an exacerbation of symptoms following strenuous exercise, is a characteristic symptom of ME/CFS. Thus, to detect changes coincident with PEM, we also performed scRNA-seq on the same cohorts following exercise. At baseline, ME/CFS patients displayed dysregulation of classical monocytes suggestive of inappropriate differentiation and migration to tissue. We were able to identify both diseased and more normal monocytes within patients, and the fraction of diseased cells correlated with metrics of disease severity. Comparing the transcriptome at baseline and post-exercise challenge, we discovered patterns indicative of improper platelet activation in patients, with minimal changes elsewhere in the immune system. Taken together, these data identify immunological defects present at baseline in patients and an additional layer of dysregulation following exercise.

**Highlights:** ME/CFS is a debilitating disease with unknown causes. Here, we provide, for the first time, an extensive single cell resolution dataset detailing the gene expression programs of circulating immune cells of ME/CFS cases at baseline and after symptom provocation. We were able to detect robust dysregulation in certain immune cells from patients, with dysregulation of classical monocytes manifesting the strongest signal. Indeed, the fraction of aberrant monocytes in ME/CFS patients correlated with the degree of disease severity. Surprisingly, platelet transcriptomes were also altered in ME/CFS, and they were the only component of the immune system that showed large-scale changes following symptom provocation.
