## Supplemental file S1 for "Single-cell transcriptomics of the immune system in ME/CFS at baseline and following symptom provocation"

COR-ID-timepoint	Estimated Number of Cells	Mean Reads per Cell	Median Genes per Cell	Number of Reads	Valid Barcodes	Sequencing Saturation	Q30 Bases in Barcode	Q30 Bases in RNA Read	Q30 Bases in UMI	Reads Mapped to Genome	Reads Mapped Confidently to Genome	Reads Mapped Confidently to Intergenic Regions	Reads Mapped Confidently to Intronic Regions	Reads Mapped Confidently to Exonic Regions	Reads Mapped Confidently to Transcriptome	Reads Mapped Antisense to Gene	Fraction Reads in Cells	Total Genes Detected	Median UMI Counts per Cell
COR-1002-D1	4,881	29,463	1,456	143,807,388	97.6%	58.0%	96.8%	91.8%	96.0%	89.4%	84.2%	4.0%	27.0%	53.2%	51.0%	1.4%	97.2%	23,699	4,998
COR-1002-D2	4,274	25,997	1,409	111,110,764	97.7%	52.4%	97.2%	92.1%	96.7%	87.8%	82.4%	3.9%	27.0%	51.5%	49.4%	1.3%	96.2%	23,397	4,682
COR-1126-D1	5,404	32,115	1,743	173,547,700	98.0%	56.8%	96.4%	90.3%	95.6%	91.7%	86.7%	3.8%	28.4%	54.5%	52.5%	1.2%	96.5%	24,357	6,124
COR-1126-D2	5,124	26,923	1,597	137,952,525	97.9%	52.8%	96.3%	90.2%	95.4%	91.8%	86.7%	3.6%	29.6%	53.4%	51.5%	1.2%	96.5%	23,769	5,517
COR-1141-D1	5,128	28,664	1,434	146,988,937	98.1%	57.9%	97.1%	90.6%	96.6%	88.2%	82.5%	3.6%	25.5%	53.4%	51.3%	1.3%	96.6%	23,474	5,066
COR-1141-D2	3,844	26,948	1,486	103,588,710	98.0%	54.4%	96.0%	87.6%	95.1%	88.1%	82.6%	3.6%	25.7%	53.2%	51.1%	1.4%	96.6%	22,931	5,098
COR-1203-D1	6,959	25,912	1,378	180,323,209	97.5%	54.2%	94.6%	86.3%	93.3%	86.3%	80.7%	3.6%	28.1%	49.1%	46.9%	1.4%	94.9%	24,610	4,607
COR-1203-D2	5,071	27,447	1,443	139,185,127	97.5%	54.2%	95.8%	88.2%	94.9%	83.9%	78.6%	3.5%	27.6%	47.5%	45.4%	1.4%	94.2%	23,798	4,831
COR-1481-D1	4,230	28,181	1,801	119,203,783	98.2%	49.1%	95.8%	87.8%	94.9%	89.2%	84.3%	3.5%	25.6%	55.3%	53.6%	0.9%	95.7%	23,473	5,820
COR-1481-D2	4,528	35,076	1,810	158,823,338	98.1%	58.3%	96.1%	89.1%	95.3%	90.1%	83.2%	3.0%	25.9%	54.3%	52.7%	0.9%	95.4%	23,438	6,048
COR-2465-D1	2,366	27,848	1,494	65,887,370	97.6%	60.3%	96.5%	89.2%	95.8%	88.9%	82.8%	3.4%	27.6%	51.8%	49.7%	1.4%	96.4%	21,644	4,748
COR-2465-D2	2,315	26,458	1,466	61,249,959	97.5%	57.1%	96.5%	89.2%	95.7%	88.7%	83.1%	3.6%	28.9%	50.5%	48.4%	1.4%	96.5%	21,641	4,824
COR-2674-D1	3,536	26,701	1,377	94,414,249	97.5%	58.1%	96.2%	89.4%	95.2%	89.6%	83.6%	3.6%	29.1%	50.8%	48.6%	1.5%	94.1%	22,788	4,472
COR-2674-D2	3,710	27,869	1,436	103,392,752	97.6%	61.6%	97.1%	91.7%	96.4%	88.9%	82.8%	3.7%	28.3%	50.8%	48.6%	1.5%	94.0%	22,622	4,544
COR-3195-D1	4,904	29,521	1,504	144,771,823	98.5%	64.0%	96.4%	93.6%	96.1%	89.5%	84.0%	2.9%	25.5%	55.5%	53.8%	0.9%	95.4%	23,023	4,749
COR-3195-D2	4,236	27,712	1,464	117,388,325	98.5%	60.1%	96.7%	93.3%	96.4%	88.9%	84.4%	2.9%	25.6%	55.9%	54.3%	0.9%	95.0%	22,472	4,657
COR-3309-D1	3,821	34,506	1,493	131,849,267	97.4%	60.6%	97.2%	91.8%	96.5%	86.3%	80.8%	4.3%	28.4%	48.1%	46.0%	1.4%	95.5%	23,570	5,018
COR-3309-D2	5,711	31,229	1,433	178,349,989	97.2%	60.1%	94.8%	86.9%	93.3%	88.6%	82.5%	4.3%	29.4%	48.9%	46.7%	1.4%	95.4%	24,343	4,627
COR-3315-D1	5,057	22,392	1,381	113,237,293	97.5%	42.5%	96.6%	89.9%	95.9%	89.0%	83.9%	3.5%	29.6%	50.7%	48.5%	1.5%	88.1%	23,615	4,151
COR-3315-D2	4,625	26,485	1,396	122,492,112	97.4%	46.6%	96.5%	90.7%	95.8%	88.7%	83.1%	3.5%	28.7%	50.9%	48.8%	1.4%	89.3%	23,557	4,430
COR-3427-D1	5,535	28,315	1,643	156,723,238	98.1%	53.7%	96.0%	88.7%	95.1%	89.1%	84.5%	3.1%	27.9%	53.5%	51.8%	0.9%	94.9%	23,555	5,436
COR-3427-D2	4,942	29,007	1,708	143,354,201	98.0%	52.4%	95.7%	87.4%	94.9%	88.8%	84.1%	3.2%	28.1%	52.9%	51.1%	1.0%	94.4%	23,551	5,634
COR-3717-D1	3,867	45,086	1,763	174,347,073	98.5%	70.6%	96.3%	93.7%	95.9%	90.9%	86.0%	3.2%	25.6%	57.2%	55.5%	1.0%	95.4%	23,232	5,892
COR-3717-D2	4,459	34,598	1,508	154,271,224	98.5%	69.0%	96.4%	93.0%	96.0%	89.4%	84.9%	3.0%	26.0%	55.9%	54.1%	0.9%	94.2%	23,087	4,618
COR-3722-D1	4,247	34,420	1,490	146,183,050	98.0%	64.6%	95.4%	92.2%	95.0%	89.7%	85.3%	3.6%	31.6%	50.1%	48.2%	1.2%	96.0%	23,211	4,640
COR-3722-D2	5,101	27,445	1,448	139,995,848	98.4%	59.0%	96.4%	93.3%	96.0%	90.3%	85.9%	3.5%	31.8%	50.6%	48.7%	1.2%	95.7%	23,436	4,396
COR-3985-D1	4,923	24,818	1,420	122,180,898	98.1%	51.7%	95.6%	87.0%	94.7%	88.6%	83.7%	3.8%	24.6%	55.3%	53.1%	1.4%	96.8%	23,389	5,194
COR-3985-D2	5,194	32,148	1,492	166,975,580	98.0%	58.3%	95.8%	87.2%	94.8%	89.2%	84.0%	4.3%	25.3%	54.4%	52.3%	1.4%	96.7%	24,070	5,544
COR-4181-D1	4,690	25,964	1,288	121,772,974	97.4%	55.9%	95.0%	86.8%	93.6%	86.3%	81.0%	3.5%	28.1%	49.4%	47.3%	1.4%	93.5%	23,100	4,172
COR-4181-D2	5,154	28,386	1,296	146,303,055	97.4%	60.9%	96.5%	90.6%	95.6%	89.6%	84.0%	3.5%	30.1%	50.4%	48.1%	1.5%	94.0%	23,300	4,246
COR-4209-D1	4,547	25,212	1,336	114,637,239	98.1%	53.1%	96.3%	92.2%	96.1%	81.0%	75.6%	3.7%	23.1%	48.8%	46.8%	1.3%	94.1%	23,032	4,499
COR-4209-D2	4,728	25,442	1,394	120,291,982	98.2%	55.0%	96.3%	92.4%	96.0%	84.0%	79.2%	3.9%	25.4%	49.9%	47.8%	1.3%	95.1%	23,371	4,640
COR-4271-D1	6,210	33,875	1,410	210,361,762	97.0%	66.7%	96.4%	92.0%	95.6%	85.6%	78.9%	3.2%	28.2%	47.5%	45.6%	1.2%	94.7%	23,766	3,978
COR-4271-D2	5,778	24,321	1,509	140,524,605	97.6%	50.9%	97.0%	92.0%	96.3%	88.6%	83.5%	3.0%	25.9%	54.6%	52.7%	1.1%	96.7%	23,544	5,116
COR-4616-D1	4,656	27,979	1,361	130,270,787	98.0%	56.9%	95.9%	87.6%	95.2%	82.6%	78.1%	3.5%	23.2%	51.5%	49.7%	1.0%	95.8%	23,300	4,755
COR-4616-D2	4,201	27,242	1,298	114,442,626	98.0%	54.3%	96.0%	87.6%	95.5%	76.3%	72.0%	3.4%	20.7%	47.8%	46.2%	0.9%	95.1%	23,020	4,560
COR-4617-D1	4,926	26,607	1,412	131,067,840	98.0%	53.5%	96.4%	92.6%	96.0%	85.0%	79.2%	3.7%	24.6%	50.9%	48.7%	1.4%	93.8%	23,510	4,707
COR-4617-D2	4,241	27,054	1,442	114,735,980	98.2%	50.9%	96.5%	92.6%	96.2%	85.6%	80.1%	3.6%	25.9%	50.6%	48.6%	1.2%	91.5%	23,223	4,672
COR-4856-D1	4,637	32,490	1,382	150,657,211	97.2%	61.2%	96.2%	89.5%	95.0%	87.6%	82.1%	3.7%	31.9%	46.5%	44.2%	1.6%	95.1%	23,625	4,666
COR-4856-D2	6,310	27,524	1,295	173,678,465	96.8%	55.2%	95.1%	87.0%	93.8%	83.9%	78.3%	3.6%	30.8%	43.8%	41.6%	1.6%	93.7%	24,240	4,242
COR-4994-D1	4,880	34,357	1,555	167,660,019	98.2%	61.2%	95.6%	88.1%	94.6%	86.4%	81.4%	3.5%	24.7%	53.2%	51.3%	1.1%	95.3%	23,889	5,195
COR-4994-D2	4,904	25,144	1,501	123,304,389	98.0%	51.3%	93.6%	83.6%	91.9%	88.5%	83.1%	3.8%	25.7%	53.7%	51.7%	1.1%	96.2%	23,636	4,770
COR-5087-D1	3,748	28,420	1,278	106,518,217	98.2%	63.9%	96.2%	92.6%	95.8%	90.5%	85.7%	4.1%	30.0%	51.5%	49.6%	1.2%	89.8%	22,235	3,721
COR-5087-D2	4,743	26,417	1,329	125,296,229	98.4%	59.4%	96.5%	93.1%	96.1%	89.7%	85.0%	4.5%	29.5%	51.0%	49.1%	1.1%	95.6%	23,402	4,018
COR-5136-D1	5,329	24,486	1,472	130,484,625	97.8%	51.6%	96.2%	89.8%	95.4%	90.5%	85.5%	3.4%	30.1%	52.1%	50.1%	1.3%	92.7%	23,345	4,928
COR-5136-D2	6,061	23,539	1,485	142,671,989	97.8%	51.1%	96.4%	89.6%	95.7%	89.7%	84.7%	3.6%	29.0%	52.1%	50.2%	1.2%	95.2%	23,874	4,927
COR-5218-D1	901	63,917	2,087	57,589,549	97.0%	72.5%	96.3%	88.7%	95.5%	89.9%	84.5%	4.0%	26.9%	53.6%	51.4%	1.4%	93.4%	21,027	6,647
COR-5218-D2	4,162	27,431	1,555	114,167,598	97.7%	51.3%	95.8%	87.9%	95.5%	76.8%	73.0%	3.5%	24.9%	44.6%	42.6%	1.2%	95.7%	23,479	4,410
COR-5429-D1	4,231	24,712	1,455	104,555,284	97.4%	49.9%	97.0%	92.1%	96.4%	88.6%	82.5%	4.4%	26.7%	51.4%	49.5%	1.2%	94.2%	23,163	4,696
COR-5429-D2	4,062	25,157	1,516	102,187,885	97.3%	51.6%	97.2%	92.6%	96.5%	90.0%	84.4%	4.2%	26.7%	53.5%	51.5%	1.2%	93.5%	22,763	4,862
COR-5449-D1	4,959	30,911	1,346	153,286,199	98.0%	61.6%	96.4%	88.2%	95.6%	88.2%	82.6%	3.7%	25.8%	53.2%	51.1%	1.3%	96.4%	23,474	4,845
COR-5449-D2	4,921	27,263	1,340	134,162,771	98.0%	56.0%	97.2%	90.6%	96.5%	86.1%	80.9%	3.6%	25.8%	51.6%	49.6%	1.3%	95.9%	23,329	4,581
COR-5554-D1	3,810	36,039	1,262	137,307,595	97.5%	75.1%	97.1%	92.5%	96.2%	91.8%	85.7%	3.6%	27.5%	54.6%	52.6%	1.2%	96.7%	22,237	4,086
COR-5554-D2	5,627	24,518	1,412	137,964,165	97.3%	57.9%	95.9%	88.9%	94.9%	89.6%	83.7%	3.3%	27.0%	53.4%	51.4%	1.2%	96.5%	23,142	4,493
COR-5623-D1	4,978	29,067	1,513	144,693,362	98.0%	57.9%	94.5%	86.2%	93.2%	88.4%	82.9%	3.7%	25.9%	53.2%	51.2%	1.2%	95.3%	23,792	5,101
COR-5623-D2	5,356	27,649	1,519	148,086,478	98.0%	55.3%	95.2%	87.5%	94.0%	88.7%	83.2%	3.6%	27.3%	52.4%	50.4%	1.3%	95.4%	23,951	5,112
COR-5723-D1	4,836	30,029	1,505	145,220,513	97.7%	57.5%	96.7%	90.6%	96.0%	89.1%	84.0%	3.9%	26.0%	54.2%	52.1%	1.3%	96.3%	23,810	5,123
COR-5723-D2	5,415	24,720	1,543	133,859,463	97.7%	50.8%	96.9%	90.6%	96.1%	91.5%	86.2%	4.2%	26.9%	55.1%	53.0%	1.3%	96.7%	23,859	4,902
COR-5797-D1	4,904	41,500	1,534	203,515,581	98.5%	69.0%	96.2%	93.4%	95.8%	89.6%	84.8%	3.0%	26.5%	55.4%	53.6%	0.9%	95.4%	23,690	5,081
COR-5797-D2	6,853	23,766	1,320	162,865,604	98.5%	56.7%	96.4%	93.7%	96.0%	89.8%	84.4%	2.9%	26.3%	55.2%	53.5%	0.9%	95.5%	23,585	4,233
COR-5878-D1	5,058	29,339	1,397	148,397,626	97.4%	60.0%	93.7%	85.9%	92.2%	87.7%	82.1%	3.6%	30.2%	48.4%	46.2%	1.4%	95.8%	23,666	4,621
COR-5878-D2	5,456	28,446	1,351	155,203,568	97.6%	60.7%	95.8%	88.9%	94.9%	88.9%	83.3%	3.6%	30.6%	49.2%	47.0%	1.4%	95.3%	23,753	4,401
COR-6176-D1	5,074	28,879	1,338	146,530,601	97.4%	62.6%	96.2%	89.9%	95.2%	86.6%	81.4%	3.6%	31.0%	46.8%	44.5%	1.6%	94.2%	23,504	3,814
COR-6176-D2	4,718	27,029	1,401	127,524,624	97.2%	57.9%	94.8%	86.0%	93.4%	87.8%	82.0%	3.7%	31.6%	46.7%	44.4%	1.6%	94.6%	23,465	4,094
COR-6215-D1	4,626	27,493	1,444	127,180,914	98.1%	59.1%	96.1%	89.8%	95.3%	88.8%	84.2%	3.6%	28.1%	52.5%	50.5%	1.2%	96.2%	23,314	4,685
COR-6215-D2	4,393	32,788	1,598	144,038,648	98.0%	61.5%	96.4%	89.9%	95.7%	91.4%	86.4%	3.6%	29.5%	53.3%	51.3%	1.3%	96.2%	23,473	5,368
COR-6302-D1	3,437	28,006	1,545	96,256,626	97.9%	57.3%	96.7%	90.6%	96.0%	91.3%	86.6%	4.5%	32.3%	49.8%	47.7%	1.4%	97.1%	22,895	4,864
COR-6302-D2	4,944	30,049	1,416	148,564,210	97.3%	60.1%	96.9%	92.0%	96.2%	90.4%	84.6%	5.0%	32.9%	46.8%	44.5%	1.5%	95.9%	23,921	4,454
COR-6308-D1	3,994	27,153	1,457	108,450,126	97.5%	51.7%	95.2%	87.6%	93.8%	84.9%	79.5%	3.5%	27.4%	48.6%	46.4%	1.4%	95.5%	23,469	4,827
COR-6308-D2	4,347	27,503	1,389	119,555,864	97.6%	55.1%	96.9%	91.2%	96.1%	86.3%	79.8%	3.4%	27.3%	49.1%	47.0%	1.4%	95.3%	23,465	4,619
COR-6685-D1	4,569	27,777	1,480	126,913,390	98.0%	54.1%	96.1%	87.6%	95.6%	73.4%	69.1%	3.1%	20.9%	45.1%	43.4%	0.9%	94.9%	23,087	4,522
COR-6685-D2	4,590	24,850	1,369	114,060,889	98.0%	52.6%	95.8%	87.0%	95.3%	74.1%	69.5%	3.0%	21.6%	44.8%	43.2%	0.9%	95.0%	22,867	4,174
COR-6711-D1	5,670	28,557	1,287	161,920,863	98.2%	64.1%	96.0%	93.0%	95.6%	89.9%	83.1%	3.3%	30.5%	49.3%	47.5%	1.1%	96.1%	23,534	3,942
COR-6711-D2	4,784	30,569	1,315	146,243,839	98.2%	65.9%	96.0%	92.6%	95.5%	90.5%	84.7%	3.4%	31.1%	50.2%	48.4%	1.1%	95.3%	23,278	3,926
COR-6913-D1	5,055	33,795	1,439	170,835,192	98.6%	60.4%	96.6%	92.5%	96.2%	88.9%	85.0%	3.9%	26.6%	54.5%	52.7%	1.0%	95.6%	23,126	5,183
COR-6913-D2	4,732	27,884	1,504	131,948,227	98.6%	56.8%	96.4%	93.0%	96.0%	86.6%	81.6%	3.8%	27.1%	50.7%	49.1%	1.0%	95.2%	23,313	4,319
COR-7101-D1	4,674	29,510	1,361	137,927,411	97.9%	62.1%	96.7%	93.0%	96.0%	92.6%	87.5%	3.5%	30.7%	53.4%	51.5%	1.1%	96.3%	23,019	4,569
COR-7101-D2	3,688	29,104	1,376	107,335,052	97.9%	62.5%	96.7%	91.7%	95.9%	92.9%	87.7%	3.7%	31.6%	52.4%	50.5%	1.2%	96.7%	22,470	4,485
COR-7256-D1	5,027	26,103	1,564	131,220,634	98.0%	53.2%	96.0%	88.2%	95.2%	86.7%	81.5%	3.5%	26.9%	51.1%	49.2%	1.1%	95.7%	23,698	4,921
COR-7256-D2	4,642	29,233	1,536	135,697,352	97.9%	56.5%	96.1%	88.8%	95.3%	85.2%	80.1%	4.2%	27.0%	48.9%	47.0%	1.2%	95.6%	23,874	4,929
COR-7349-D1	3,984	31,237	1,658	124,449,858	98.2%	57.6%	97.1%	91.1%	96.4%	92.1%	87.1%	5.1%	30.2%	51.9%	49.8%	1.3%	96.6%	23,446	5,504
COR-7349-D2	4,007	30,289	1,660	121,367,795	98.1%	57.5%	96.9%	90.8%	96.3%	91.9%	85.1%	4.1%	31.1%	49.9%	47.8%	1.3%	97.3%	23,456	5,470
COR-7414-D1	5,171	25,682	1,421	132,801,686	98.0%	59.8%	96.1%	88.1%	95.4%	87.4%	81.8%	3.5%	23.3%	54.9%	53.1%	1.0%	95.0%	22,737	4,844
COR-7414-D2	4,465	25,914	1,403	115,705,183	98.0%	52.5%	95.7%	87.1%	95.1%	75.4%	70.5%	2.9%	19.9%	47.8%	46.2%	0.9%	95.1%	22,777	4,603
COR-7717-D1	4,608	51,241	1,706	236,118,212	98.4%	70.0%	96.0%	92.3%	95.6%	83.2%	79.3%	3.2%	24.8%	51.2%	49.2%	1.2%	96.4%	24,329	6,031
COR-7717-D2	4,194	31,651	1,452	132,743,176	98.4%	60.9%	96.4%	92.5%	96.1%	84.6%	80.5%	3.2%	25.1%	52.2%	50.2%	1.2%	96.2%	23,152	4,931
COR-8066-D1	3,926	24,364	1,327	95,651,787	96.9%	56.0%	97.0%	92.5%	96.2%	89.4%	82.9%	4.0%	29.6%	49.3%	47.2%	1.3%	94.4%	22,408	4,209
COR-8066-D2	3,671	25,952	1,338	95,271,531	96.9%	56.0%	96.2%	89.7%	95.2%	85.8%	79.4%	3.9%	28.2%	47.4%	45.4%	1.2%	94.6%	22,619	4,240
COR-8111-D1	4,459	38,151	1,612	170,113,433	98.1%	64.8%	96.2%	92.6%	95.9%	85.3%	80.2%	3.6%	27.2%	49.4%	47.2%	1.4%	94.3%	23,701	5,054
COR-8111-D2	4,262	24,439	1,449	104,159,857	98.0%	55.7%	95.7%	93.2%	95.1%	88.3%	83.3%	3.7%	28.8%	50.8%	48.5%	1.4%	94.8%	22,863	4,282
COR-8330-D1	4,859	30,888	1,711	150,086,550	98.3%	55.9%	96.2%	87.7%	95.3%	90.1%	81.6%	3.2%	22.5%	55.9%	54.4%	0.8%	95.1%	23,471	6,192
COR-8330-D2	4,145	26,242	1,543	108,775,142	98.3%	55.0%	96.4%	90.2%	95.5%	91.0%	79.1%	3.1%	20.8%	55.2%	53.7%	0.8%	95.2%	22,555	5,622
COR-8468-D1	4,617	29,042	1,599	134,086,432	97.9%	57.3%	96.2%	89.0%	95.5%	92.4%	87.4%	4.3%	34.0%	49.1%	46.9%	1.4%	97.6%	23,847	4,908
COR-8468-D2	3,412	28,686	1,612	97,878,068	97.9%	54.5%	97.0%	90.9%	96.3%	92.0%	87.2%	4.3%	34.8%	48.2%	45.9%	1.5%	97.5%	23,296	5,164
COR-8625-D1	4,699	38,873	1,151	182,666,469	98.2%	65.5%	96.0%	92.3%	95.7%	88.5%	83.1%	3.7%	28.4%	51.0%	49.0%	1.3%	95.4%	22,521	5,953
COR-8625-D2	4,013	51,679	1,248	207,388,766	98.4%	81.2%	96.1%	92.6%	95.7%	83.3%	76.3%	3.2%	25.4%	47.6%	45.7%	1.2%	93.3%	22,807	4,004
COR-8763-D1	4,414	28,180	1,640	124,386,325	98.0%	57.8%	95.5%	86.8%	94.6%	88.5%	83.4%	3.6%	24.7%	55.0%	53.2%	1.1%	95.7%	23,422	5,349
COR-8763-D2	3,875	29,159	1,584	112,991,826	98.0%	59.4%	96.2%	89.2%	95.3%	86.2%	81.4%	3.2%	24.2%	54.0%	52.2%	1.0%	95.9%	22,931	5,323
COR-8843-D1	5,435	25,784	1,500	140,133,790	98.0%	53.8%	96.3%	90.1%	95.4%	91.1%	85.9%	4.0%	29.0%	52.9%	50.9%	1.2%	96.4%	23,983	5,058
COR-8843-D2	6,101	25,720	1,529	156,919,175	97.9%	51.5%	96.2%	90.0%	95.5%	90.7%	85.2%	3.8%	30.2%	51.2%	49.2%	1.3%	96.0%	24,403	4,990
COR-8852-D1	4,901	36,820	1,586	180,454,968	97.9%	62.4%	95.8%	89.0%	94.8%	88.7%	83.2%	3.4%	29.7%	50.1%	48.0%	1.3%	95.1%	24,077	5,240
COR-8852-D2	4,111	26,321	1,453	108,206,572	97.8%	53.9%	93.8%	84.3%	92.3%	89.2%	83.8%	3.5%	30.9%	49.4%	47.2%	1.4%	96.1%	23,283	4,741
COR-9198-D1	4,557	27,238	1,530	124,121,614	97.9%	55.0%	95.4%	86.7%	94.5%	85.5%	80.7%	3.5%	26.9%	50.2%	48.4%	1.1%	95.1%	23,468	4,583
COR-9198-D2	4,676	27,300	1,572	127,652,804	97.9%	54.5%	95.2%	86.0%	94.2%	83.8%	79.2%	3.6%	26.2%	49.4%	47.6%	1.1%	95.3%	23,508	4,618
COR-9348-D1	4,036	26,491	1,374	106,918,373	97.6%	55.0%	96.8%	91.4%	96.0%	88.3%	82.9%	3.8%	29.7%	49.4%	47.1%	1.5%	96.6%	23,193	4,376
COR-9348-D2	4,220	34,816	1,459	146,923,809	97.4%	60.8%	96.9%	92.0%	96.0%	89.1%	83.8%	3.5%	31.7%	48.6%	46.2%	1.6%	96.5%	23,586	4,902
COR-9546-D1	3,858	29,047	1,459	112,062,359	98.1%	63.8%	97.1%	91.8%	96.4%	93.5%	88.2%	4.0%	30.7%	53.5%	51.6%	1.2%	96.8%	22,754	4,548
COR-9546-D2	3,651	24,477	1,362	89,366,110	98.0%	59.4%	97.1%	92.7%	96.4%	93.2%	88.0%	3.7%	31.3%	53.0%	51.0%	1.2%	97.3%	22,198	4,277
COR-9633-D1	5,338	25,010	1,353	133,505,546	98.5%	58.2%	95.9%	92.9%	95.5%	89.6%	84.8%	4.1%	27.1%	53.6%	51.7%	1.2%	95.3%	23,712	4,424
COR-9633-D2	5,120	24,917	1,438	127,577,261	98.5%	55.8%	95.9%	92.2%	95.5%	88.6%	84.3%	3.2%	28.1%	53.0%	51.1%	1.2%	95.7%	23,502	4,570
COR-9643-D1	4,698	26,847	1,427	126,129,374	98.4%	58.8%	95.9%	92.5%	95.6%	89.1%	84.7%	3.1%	30.1%	51.5%	49.5%	1.3%	95.6%	23,096	4,363
COR-9643-D2	6,279	24,465	1,426	153,613,704	98.3%	55.9%	95.9%	92.8%	95.5%	89.4%	85.0%	3.1%	30.4%	51.5%	49.5%	1.3%	96.2%	23,733	4,371
COR-9818-D1	5,405	34,277	1,508	185,266,084	97.4%	60.5%	96.0%	89.1%	95.2%	85.6%	80.0%	3.3%	29.9%	46.8%	44.6%	1.4%	95.2%	24,250	4,502
COR-9818-D2	5,017	26,803	1,397	134,468,584	97.5%	56.2%	96.4%	89.8%	95.6%	86.2%	80.3%	3.3%	29.3%	47.8%	45.6%	1.4%	95.1%	23,589	4,052
COR-9868-D1	4,523	25,018	1,435	113,157,231	98.2%	50.6%	96.5%	92.7%	96.3%	86.6%	81.6%	3.7%	26.5%	51.4%	49.3%	1.3%	94.5%	23,307	4,708
COR-9868-D2	5,294	39,678	1,592	210,057,465	98.2%	60.5%	96.0%	92.7%	95.7%	83.0%	77.4%	3.4%	25.0%	49.0%	46.9%	1.3%	94.6%	24,342	5,664
Average-all	4,657	29,407	1,470	135,385,520	97.9%	57.9%	96.2%	90.2%	95.4%	87.9%	82.5%	3.6%	27.7%	51.2%	49.2%	1.2%	95.3%	23,345	4,799
Median-all	4,683	27,813	1,453	133,153,616	98.0%	57.4%	96.2%	90.5%	95.6%	88.7%	83.2%	3.6%	27.6%	51.2%	49.2%	1.3%	95.4%	23,451	4,702
