## Supplemental file S2 for "Single-cell transcriptomics of the immune system in ME/CFS at baseline and following symptom provocation"

COR-ID	Timepoint	Sex	Phenotype	0. Naive CD4 T cells	1. Effector/memory CD4 T cells	2. Classical monocytes	3. Cytotoxic natural killer cells	4. Effector/memory CD8 T cells-1	5. Effector/memory CD8 T cells-2	6. Naive CD8 T cells	7. B cells-1	8. B cells-2	9. Non-classical monocytes	10. Intermediate monocytes	11. Regulatory T cells	12. Mucosa-associated invariant T cells	13. Gamma-delta T cells-1	14. Dendritic cells	15. Regulatory natural killer cells	16. T cells-1	17. Monocytes-1	18. Plasmacytoid dendritic cells	19. Platelets	20. Proliferating cells	21. Monocytes-2	22. Plasmablasts	23. T cells-2	24. Hematopoietic stem cells	25. Gamma-delta T cells-2	26. Monocytes-3	27. B cells-3	28. Doublets
COR-1126	Baseline	F	control	952	910	553	283	313	73	450	436	315	120	102	162	44	98	18	59	61	18	10	29	13	0	0	6	3	3	2	0	0
COR-1126	post-CPET	F	control	1014	963	331	233	299	68	431	447	323	106	83	182	53	79	18	44	46	15	11	12	9	3	0	7	1	4	4	4	0
COR-8843	Baseline	F	control	1337	649	711	258	183	41	663	299	200	54	171	132	92	61	13	66	65	11	15	11	3	2	4	15	12	6	0	2	0
COR-8843	post-CPET	F	control	1320	661	718	415	181	63	726	393	287	85	155	188	123	72	15	55	35	20	9	21	8	4	8	15	13	17	3	3	0
COR-9546	Baseline	F	control	787	505	423	401	222	251	167	232	107	51	77	58	114	56	32	37	48	14	22	7	12	3	1	10	6	0	2	1	0
COR-9546	post-CPET	F	control	771	576	376	360	231	193	178	192	75	47	67	81	117	34	24	26	50	10	10	5	10	0	8	5	2	1	1	2	0
COR-1481	Baseline	F	control	613	535	809	288	266	95	120	194	156	175	175	140	41	136	33	27	16	38	13	8	5	0	8	6	3	3	4	0	0
COR-1481	post-CPET	F	control	607	835	593	216	415	135	90	116	88	141	177	187	50	142	16	23	34	24	27	10	6	4	5	13	5	2	3	1	0
COR-8468	Baseline	F	control	716	789	499	579	386	135	320	193	141	185	105	138	72	50	21	23	20	2	9	4	4	2	0	10	1	3	1	6	0
COR-8468	post-CPET	F	control	612	638	293	346	278	83	273	132	106	110	59	114	62	32	11	15	29	0	7	4	5	3	2	12	1	4	3	0	0
COR-7256	Baseline	F	control	1045	574	591	700	388	304	25	104	72	119	138	136	74	47	36	27	35	27	2	23	15	3	0	4	4	1	0	1	0
COR-7256	post-CPET	F	control	1037	611	449	563	446	263	24	86	61	107	104	109	86	30	22	29	69	5	13	7	24	4	1	10	3	0	0	2	0
COR-6176	Baseline	F	control	591	834	246	785	295	577	174	245	184	48	34	95	159	63	29	63	34	4	19	3	6	4	3	5	4	4	2	5	0
COR-6176	post-CPET	F	control	594	939	250	614	299	514	234	153	127	40	46	93	176	63	26	58	58	2	18	1	9	3	3	6	5	4	0	2	0
COR-7414	Baseline	F	control	1118	994	144	270	300	349	695	76	53	16	23	146	91	111	26	19	81	1	7	3	14	9	6	7	6	9	0	2	0
COR-7414	post-CPET	F	control	689	460	410	307	238	337	428	279	173	104	61	79	92	182	22	53	31	13	6	4	7	6	12	5	0	10	6	6	0
COR-2674	Baseline	F	control	749	635	246	221	252	178	287	126	93	26	47	82	109	39	30	19	29	3	18	1	6	2	1	5	3	3	3	7	0
COR-2674	post-CPET	F	control	821	687	130	223	289	182	348	105	72	27	29	101	68	57	18	6	54	1	9	2	7	2	1	12	2	2	0	4	0
COR-6685	Baseline	F	control	566	563	586	519	311	564	154	200	148	49	107	73	95	58	35	23	60	16	10	11	5	9	2	8	2	1	1	4	0
COR-6685	post-CPET	F	control	665	651	479	501	384	561	165	186	114	51	84	71	107	53	24	18	42	4	10	4	5	9	3	4	4	2	4	1	0
COR-5623	Baseline	F	control	609	751	511	149	348	276	482	174	105	94	136	89	321	66	31	26	55	18	20	7	20	4	12	13	2	9	0	4	0
COR-5623	post-CPET	F	control	685	790	528	208	382	267	511	170	113	115	156	88	348	70	27	37	80	21	26	17	27	0	11	11	5	9	2	1	0
COR-5554	Baseline	F	control	641	606	264	154	230	286	382	358	158	26	36	85	61	18	22	18	33	2	7	1	12	1	3	10	1	5	0	2	0
COR-5554	post-CPET	F	control	792	901	416	278	417	532	496	451	221	117	88	156	87	18	34	15	42	6	13	3	10	3	5	13	6	4	2	5	0
COR-1002	Baseline	F	control	1118	389	926	204	163	368	304	292	203	73	180	121	25	19	12	57	24	15	25	5	15	2	4	6	6	6	5	5	0
COR-1002	post-CPET	F	control	887	276	890	189	98	292	272	247	165	138	188	96	12	16	29	49	8	21	20	4	9	4	2	5	8	3	8	5	0
COR-9348	Baseline	F	control	468	378	714	539	351	368	72	104	64	106	154	72	83	95	29	34	26	24	29	16	6	19	1	3	12	2	2	2	0
COR-9348	post-CPET	F	control	651	552	525	432	546	299	95	119	99	85	121	109	95	63	34	16	19	17	25	23	10	14	1	2	7	1	1	3	0
COR-8852	Baseline	F	control	1361	807	667	296	308	116	99	245	130	29	59	143	49	31	5	26	54	6	11	18	29	4	19	1	5	8	2	2	0
COR-8852	post-CPET	F	control	1183	701	510	284	288	90	74	173	112	31	53	118	49	19	3	30	39	20	6	15	20	1	8	2	8	0	0	1	0
COR-7717	Baseline	F	control	640	838	657	318	457	109	187	144	83	209	160	97	156	50	36	26	19	24	13	16	4	6	1	7	6	6	1	2	0
COR-7717	post-CPET	F	control	659	688	653	351	283	96	191	168	105	141	134	82	150	49	36	27	13	29	22	9	4	3	5	2	6	1	1	3	0
COR-6913	Baseline	F	control	183	314	1471	539	152	378	40	192	138	96	201	91	87	96	71	53	2	63	5	12	13	3	1	0	11	0	3	6	0
COR-6711	post-CPET	F	control	1009	651	545	364	387	455	246	343	187	101	104	122	108	33	13	20	73	30	3	18	11	13	1	3	5	5	6	5	0
COR-1141	Baseline	F	control	744	912	535	428	586	246	134	177	62	103	149	150	92	122	26	65	23	38	1	27	6	4	0	3	1	11	2	1	0
COR-1141	post-CPET	F	control	528	631	427	432	442	171	75	127	42	116	108	132	60	81	22	35	22	17	7	17	8	6	1	5	3	9	3	3	0
COR-9633	Baseline	F	control	665	780	658	164	265	156	93	638	422	209	137	132	78	61	13	44	50	27	12	8	7	4	6	1	15	2	7	3	0
COR-9633	post-CPET	F	control	625	743	725	245	247	194	97	519	298	237	170	140	91	88	33	26	27	50	16	31	6	0	0	0	9	0	2	3	0
COR-5449	Baseline	F	control	800	468	650	375	218	350	434	193	141	73	158	107	259	81	58	27	8	67	11	22	4	6	1	1	6	9	1	3	0
COR-5449	post-CPET	F	control	658	435	882	423	242	394	376	164	132	66	180	75	228	91	26	33	13	58	14	8	5	4	2	4	7	7	0	0	0
COR-2465	Baseline	M	control	246	308	166	311	156	61	159	86	55	28	20	58	125	60	23	22	22	6	2	3	3	7	0	0	1	6	1	0	0
COR-2465	post-CPET	M	control	295	341	163	214	159	46	231	91	77	32	26	72	128	61	9	17	25	4	1	3	4	4	1	4	1	4	0	1	0
COR-4181	Baseline	M	control	923	1095	499	220	379	121	51	163	111	86	117	185	73	52	20	26	42	1	7	5	8	2	1	5	4	1	3	3	0
COR-4181	post-CPET	M	control	1083	1270	381	274	422	117	55	163	118	98	112	188	87	51	26	18	55	2	5	3	9	3	1	6	1	2	0	0	0
COR-3315	Baseline	M	control	460	882	505	453	322	405	430	126	97	70	97	115	129	208	64	58	41	5	6	13	26	5	65	5	2	9	2	3	0
COR-3315	post-CPET	M	control	420	812	400	325	308	297	409	166	134	71	102	105	121	184	39	43	33	17	6	12	22	7	131	3	3	15	0	6	0
COR-3722	Baseline	M	control	770	734	482	291	466	489	149	194	74	181	134	147	140	162	55	24	47	30	17	15	14	6	2	4	9	0	1	0	0
COR-3722	post-CPET	M	control	697	681	477	199	346	377	136	162	70	118	123	135	114	127	20	31	47	27	11	10	9	9	2	6	2	0	0	4	0
COR-4271	Baseline	M	control	952	1328	892	420	185	130	361	138	104	439	323	122	111	42	34	43	49	14	20	10	14	12	1	9	13	5	3	3	0
COR-4271	post-CPET	M	control	835	1153	717	325	178	68	348	221	179	519	369	137	98	32	34	33	22	33	5	1	16	1	8	7	20	7	3	2	0
COR-5797	Baseline	M	control	637	462	894	478	245	109	200	311	192	109	197	122	190	56	56	48	25	41	6	9	7	4	0	2	9	6	0	2	0
COR-5797	post-CPET	M	control	1011	833	885	563	449	149	252	402	265	81	216	169	325	64	31	48	32	95	0	40	13	7	2	1	10	6	4	2	0
COR-4617	Baseline	M	control	757	733	666	460	301	54	311	176	138	233	170	118	65	111	37	29	40	20	6	10	9	3	1	2	4	5	3	4	0
COR-4617	post-CPET	M	control	657	527	682	372	179	51	257	205	141	178	162	108	49	87	50	34	17	25	12	10	10	0	0	1	3	4	0	0	0
COR-4209	Baseline	M	control	792	751	458	339	327	126	146	274	195	83	110	113	76	132	29	41	26	30	15	14	8	2	2	3	2	7	0	3	0
COR-4209	post-CPET	M	control	841	709	543	336	216	123	201	334	248	84	106	108	55	138	21	33	20	29	3	18	8	1	1	2	6	5	0	6	0
COR-7349	Baseline	F	case	443	450	720	261	215	206	199	176	116	194	144	77	167	209	28	38	17	11	13	6	10	1	0	6	5	2	1	4	0
COR-7349	post-CPET	F	case	504	537	523	134	234	139	278	183	116	97	79	119	193	160	22	34	17	15	10	6	4	7	1	4	2	5	1	0	0
COR-6215	Baseline	F	case	1221	702	391	201	293	110	472	173	114	27	95	161	182	61	27	35	38	20	10	16	8	1	2	11	3	8	2	1	0
COR-6215	post-CPET	F	case	1122	645	441	114	241	131	441	145	93	29	110	149	222	49	29	37	60	22	16	15	7	1	1	18	3	17	0	0	0
COR-8330	Baseline	F	case	675	675	659	377	205	55	110	337	197	52	95	141	45	37	16	58	32	29	7	51	11	3	3	0	2	0	6	3	0
COR-8330	post-CPET	F	case	607	584	310	317	218	58	75	207	111	32	27	123	27	28	1	54	14	11	8	33	4	2	1	0	1	0	3	3	0
COR-8763	Baseline	F	case	1132	834	359	204	245	76	159	243	138	43	75	180	145	66	7	26	34	11	2	7	7	6	2	16	4	26	3	3	0
COR-8763	post-CPET	F	case	990	806	313	176	266	62	105	174	113	48	68	144	126	48	11	25	37	3	7	5	11	2	1	10	2	14	1	1	0
COR-6302	Baseline	F	case	461	608	663	335	237	49	50	152	94	98	139	124	55	94	10	25	14	5	6	9	7	1	1	1	4	4	2	2	0
COR-6302	post-CPET	F	case	713	870	767	379	383	81	72	228	137	132	158	145	49	110	23	61	25	10	41	14	4	3	2	6	2	3	0	0	0
COR-9198	Baseline	F	case	443	413	523	496	348	689	78	222	151	179	70	122	84	80	31	38	29	63	11	57	12	4	2	5	3	6	5	1	0
COR-9198	post-CPET	F	case	415	411	415	689	413	765	68	137	103	179	64	90	97	94	18	69	42	37	18	65	11	2	0	3	7	5	0	0	0
COR-4856	Baseline	F	case	1204	729	417	227	348	290	298	107	79	62	98	126	67	38	26	30	53	5	20	2	10	6	3	7	1	8	0	1	0
COR-4856	post-CPET	F	case	1667	1091	560	239	473	321	351	180	116	47	23	175	136	61	4	51	70	6	24	7	16	0	6	10	4	15	0	1	0
COR-7101	Baseline	F	case	662	933	603	225	469	157	130	250	140	94	114	149	227	83	55	35	24	14	3	7	8	4	5	2	5	0	2	2	0
COR-7101	post-CPET	F	case	508	666	574	245	368	123	102	166	93	81	102	110	188	62	32	27	11	8	8	8	7	4	2	3	3	0	0	4	0
COR-3427	Baseline	F	case	655	750	726	532	336	283	238	218	195	145	169	127	110	417	54	17	28	8	6	7	9	7	1	4	6	4	3	4	0
COR-3427	post-CPET	F	case	649	772	555	404	287	272	209	185	148	136	130	143	99	415	26	15	21	5	5	8	13	7	7	3	4	1	2	3	0
COR-5878	Baseline	F	case	899	1212	399	246	539	234	125	230	132	38	52	155	132	58	14	35	76	16	23	3	10	3	3	9	7	3	1	4	0
COR-5878	post-CPET	F	case	969	1251	492	241	518	277	149	155	116	75	110	148	163	68	39	58	73	10	34	5	7	3	5	6	10	2	3	0	0
COR-5136	Baseline	F	case	662	1167	649	397	530	250	233	175	127	31	108	111	103	45	40	25	19	26	18	11	17	5	3	7	8	2	4	6	0
COR-5136	post-CPET	F	case	766	1339	668	461	600	335	299	222	165	64	132	132	100	87	22	26	30	30	17	13	7	4	2	9	18	3	0	3	0
COR-3985	Baseline	F	case	926	691	438	470	393	98	264	172	120	110	163	110	238	88	42	90	36	40	5	16	15	9	0	4	2	1	3	3	1
COR-3985	post-CPET	F	case	931	678	484	536	430	116	239	174	133	154	153	117	249	102	63	60	36	37	15	20	13	7	2	2	2	1	4	5	1
COR-6913	Baseline	F	case	170	304	1490	680	155	339	42	291	218	161	233	81	69	121	70	43	3	61	6	7	13	2	0	2	18	2	1	2	0
COR-6711	post-CPET	F	case	914	421	595	314	231	440	204	324	152	135	112	110	57	31	43	21	47	24	27	16	3	15	0	5	5	9	3	0	0
COR-4616	Baseline	F	case	1488	467	602	172	81	103	307	125	88	142	121	113	130	137	54	27	30	18	23	15	16	6	5	11	2	2	1	1	0
COR-4616	post-CPET	F	case	1417	425	462	148	69	100	308	132	100	90	97	118	124	107	26	22	27	9	24	18	22	5	9	10	4	2	0	1	0
COR-5429	Baseline	F	case	646	371	898	380	160	111	201	232	157	90	144	61	28	109	32	41	36	4	39	13	8	2	12	3	10	10	2	5	0
COR-5429	post-CPET	F	case	632	341	1060	315	160	93	192	178	114	110	146	61	30	124	57	32	23	12	35	9	6	2	3	4	4	14	0	3	0
COR-6308	Baseline	F	case	931	410	645	246	145	297	121	139	100	129	109	70	61	98	46	25	23	30	28	24	10	4	2	3	4	2	0	0	0
COR-6308	post-CPET	F	case	1092	460	619	238	141	219	142	155	106	85	125	87	51	83	40	27	25	65	5	35	10	3	1	7	7	4	2	1	0
COR-4994	Baseline	F	case	915	395	930	228	200	249	199	288	162	152	186	104	36	87	55	73	47	13	24	3	5	5	2	7	6	1	1	6	0
COR-4994	post-CPET	F	case	871	387	1254	242	162	238	178	239	145	120	195	87	19	74	63	58	23	10	11	6	6	1	9	4	4	2	4	5	0
COR-3309	Baseline	F	case	514	391	705	462	160	136	195	148	104	114	139	81	122	59	36	35	30	15	4	22	9	3	0	0	5	1	6	2	0
COR-3309	post-CPET	F	case	746	710	850	790	274	246	271	189	137	226	179	94	150	91	25	57	33	25	8	19	18	9	4	2	10	3	3	3	0
COR-9643	Baseline	F	case	505	508	446	732	542	525	42	164	128	95	93	81	98	52	32	25	31	13	14	19	3	5	0	3	1	6	5	0	0
COR-9643	post-CPET	F	case	754	759	457	954	651	701	50	331	239	113	102	176	134	62	26	32	36	17	9	25	10	1	1	7	2	2	1	0	0
COR-8625	Baseline	F	case	775	344	223	86	198	171	169	181	124	12	40	51	31	60	5	41	26	0	10	2	4	0	1	8	1	24	1	0	0
COR-8625	post-CPET	F	case	1014	522	80	85	150	133	343	129	84	7	11	67	34	37	5	20	27	0	7	1	6	1	3	5	4	17	0	2	0
COR-3717	Baseline	M	case	727	585	497	407	101	316	163	117	68	85	93	123	63	49	30	28	23	32	6	7	8	5	2	5	3	3	2	2	0
COR-3717	post-CPET	M	case	802	643	426	598	171	419	136	130	101	102	96	134	46	66	33	37	50	28	5	7	15	7	0	6	7	0	0	8	0
COR-5723	Baseline	M	case	679	716	756	351	211	196	165	329	187	154	151	107	149	102	27	61	38	9	31	9	13	3	1	4	6	0	1	10	0
COR-5723	post-CPET	M	case	609	615	744	742	197	274	171	355	236	214	155	124	132	142	31	116	27	17	40	16	14	0	2	6	6	0	4	6	0
COR-5218	Baseline	M	case	74	98	186	138	43	37	39	37	20	37	30	11	35	15	13	13	6	4	10	3	2	1	0	2	4	0	1	2	0
COR-5218	post-CPET	M	case	502	571	746	348	254	178	223	216	107	142	148	84	151	85	36	22	22	25	15	12	12	4	12	8	7	8	2	0	0
COR-3195	Baseline	M	case	1409	868	511	355	208	190	73	93	60	97	104	151	51	72	42	29	38	20	4	11	14	3	2	8	2	5	1	1	0
COR-3195	post-CPET	M	case	1300	663	486	373	163	162	63	93	62	50	68	150	28	86	12	50	24	36	10	9	9	1	2	9	10	2	0	2	0
COR-9818	Baseline	M	case	521	572	833	342	235	703	134	242	159	276	172	87	107	189	22	20	58	25	31	16	14	9	6	12	6	4	4	3	0
COR-9818	post-CPET	M	case	497	559	840	276	219	552	152	227	142	269	159	93	80	140	18	20	40	12	32	4	19	6	18	8	9	4	7	5	0
COR-8066	Baseline	M	case	562	829	325	164	246	353	196	248	139	18	57	120	56	35	10	17	33	0	14	2	4	1	5	5	9	3	0	0	0
COR-8066	post-CPET	M	case	486	770	311	192	218	338	187	224	130	29	54	134	53	30	28	20	44	0	17	3	3	0	4	4	11	3	1	4	0
COR-1203	Baseline	M	case	1369	972	525	346	338	446	663	195	121	143	166	225	87	256	12	52	94	27	5	33	15	12	2	7	3	6	3	4	0
COR-1203	post-CPET	M	case	853	675	437	232	279	374	523	123	87	105	129	145	74	204	19	42	55	20	6	13	13	2	4	5	3	5	0	1	0
COR-5087	Baseline	M	case	708	558	636	297	308	315	261	264	162	179	141	135	80	123	58	31	45	16	24	5	14	6	6	0	6	4	2	1	0
COR-5087	post-CPET	M	case	383	356	797	169	191	182	122	125	76	233	135	79	52	78	84	19	21	15	12	8	16	3	6	3	3	3	1	3	0
COR-8111	Baseline	M	case	592	618	549	545	205	357	144	200	157	75	118	132	95	97	59	17	51	10	5	7	12	8	4	8	2	11	4	7	0
COR-8111	post-CPET	M	case	619	645	538	500	180	318	181	192	108	84	126	125	96	70	56	28	32	6	1	8	15	0	2	2	2	2	3	3	0
COR-9868	Baseline	M	case	991	724	424	121	286	93	299	276	189	75	142	91	229	53	23	58	19	21	17	5	10	2	7	4	7	1	2	1	0
COR-9868	post-CPET	M	case	1048	783	540	202	260	138	385	278	174	114	186	112	256	76	27	61	23	27	6	11	10	1	2	5	8	1	3	1	0
