## Supplemental file S3 for "Single-cell transcriptomics of the immune system in ME/CFS at baseline and following symptom provocation"

cluster	analysis	subset	GOBP	HALLMARK	KEGG	REACTOME
0	case_vs_Ctrl	Baseline	17	9	1	16
0	case_vs_Ctrl	postCPET	57	7	4	31
1	case_vs_Ctrl	Baseline	3	3	1	13
1	case_vs_Ctrl	postCPET	20	9	14	36
2	case_vs_Ctrl	Baseline	47	7	11	37
2	case_vs_Ctrl	postCPET	52	4	9	32
3	case_vs_Ctrl	Baseline	1	1	6	17
3	case_vs_Ctrl	postCPET	15	1	9	17
4	case_vs_Ctrl	Baseline	14	0	1	5
4	case_vs_Ctrl	postCPET	32	1	2	4
5	case_vs_Ctrl	Baseline	0	0	5	0
5	case_vs_Ctrl	postCPET	1	1	3	0
6	case_vs_Ctrl	Baseline	6	4	3	13
6	case_vs_Ctrl	postCPET	7	8	7	18
7	case_vs_Ctrl	Baseline	1	8	1	12
7	case_vs_Ctrl	postCPET	6	4	2	13
8	case_vs_Ctrl	Baseline	0	2	1	1
8	case_vs_Ctrl	postCPET	0	0	0	0
9	case_vs_Ctrl	Baseline	2	1	4	13
9	case_vs_Ctrl	postCPET	15	3	10	18
10	case_vs_Ctrl	Baseline	19	6	5	19
10	case_vs_Ctrl	postCPET	28	5	6	13
11	case_vs_Ctrl	Baseline	0	2	0	0
11	case_vs_Ctrl	postCPET	0	2	0	0
12	case_vs_Ctrl	Baseline	5	0	0	2
12	case_vs_Ctrl	postCPET	5	0	2	6
13	case_vs_Ctrl	Baseline	0	0	0	0
13	case_vs_Ctrl	postCPET	0	0	0	0
0	postCPET_vs_Baseline	Case	3	5	1	8
0	postCPET_vs_Baseline	Control	0	1	0	0
1	postCPET_vs_Baseline	Case	0	10	0	4
1	postCPET_vs_Baseline	Control	0	2	1	1
2	postCPET_vs_Baseline	Case	1	2	1	6
2	postCPET_vs_Baseline	Control	6	9	0	6
3	postCPET_vs_Baseline	Case	0	1	1	3
3	postCPET_vs_Baseline	Control	0	0	0	0
4	postCPET_vs_Baseline	Case	0	1	0	0
4	postCPET_vs_Baseline	Control	2	3	0	0
5	postCPET_vs_Baseline	Case	0	0	0	0
5	postCPET_vs_Baseline	Control	0	0	0	0
6	postCPET_vs_Baseline	Case	0	0	0	2
6	postCPET_vs_Baseline	Control	0	0	0	0
7	postCPET_vs_Baseline	Case	0	1	0	0
7	postCPET_vs_Baseline	Control	0	2	0	0
8	postCPET_vs_Baseline	Case	0	1	0	0
8	postCPET_vs_Baseline	Control	0	1	0	0
9	postCPET_vs_Baseline	Case	0	2	1	0
9	postCPET_vs_Baseline	Control	0	6	0	0
10	postCPET_vs_Baseline	Case	0	2	1	7
10	postCPET_vs_Baseline	Control	7	2	1	3
11	postCPET_vs_Baseline	Case	0	0	0	0
11	postCPET_vs_Baseline	Control	0	0	0	0
12	postCPET_vs_Baseline	Case	0	1	0	0
12	postCPET_vs_Baseline	Control	0	1	0	0
13	postCPET_vs_Baseline	Case	0	1	0	0
13	postCPET_vs_Baseline	Control	0	2	0	0
