## Supplemental file S4 for "Single-cell transcriptomics of the immune system in ME/CFS at baseline and following symptom provocation"

cluster	analysis	subset	ID	setSize	enrichmentScore	NES	pvalue	p.adjust	qvalues
2	case_vs_ctrl	Baseline	HALLMARK_TNFA_SIGNALING_VIA_NFKB	136	-0.51	-2.18	0.00000002474	0.00000116	0.00000083
2	case_vs_ctrl	Baseline	HALLMARK_INTERFERON_GAMMA_RESPONSE	133	-0.43	-1.82	0.00005329380	0.00125240	0.00089758
2	case_vs_ctrl	Baseline	HALLMARK_HYPOXIA	98	-0.47	-1.91	0.00008486876	0.00130247	0.00093346
2	case_vs_ctrl	Baseline	HALLMARK_KRAS_SIGNALING_UP	70	-0.51	-1.93	0.00011084820	0.00130247	0.00093346
2	case_vs_ctrl	Baseline	HALLMARK_P53_PATHWAY	110	-0.39	-1.61	0.00345357704	0.03246362	0.02326620
2	case_vs_ctrl	Baseline	HALLMARK_APOPTOSIS	91	-0.39	-1.57	0.00599393237	0.04144405	0.02970235
2	case_vs_ctrl	Baseline	HALLMARK_INFLAMMATORY_RESPONSE	100	-0.39	-1.60	0.00617251862	0.04144405	0.02970235
2	case_vs_ctrl	Baseline	REACTOME_RESPONSE_OF_EIF2AK4_GCN2_TO_AMINO_ACID_DEFICIENCY	94	-0.62	-2.47	0.00000000010	0.00000013	0.00000012
2	case_vs_ctrl	Baseline	REACTOME_EUKARYOTIC_TRANSLATION_ELONGATION	88	-0.62	-2.41	0.00000000014	0.00000014	0.00000012
2	case_vs_ctrl	Baseline	REACTOME_NONSENSE_MEDIATED_DECAY_NMD	106	-0.57	-2.32	0.00000000118	0.00000067	0.00000059
2	case_vs_ctrl	Baseline	KEGG_RIBOSOME	84	-0.60	-2.35	0.00000000138	0.00000068	0.00000060
2	case_vs_ctrl	Baseline	REACTOME_EUKARYOTIC_TRANSLATION_INITIATION	111	-0.56	-2.31	0.00000000286	0.00000113	0.00000099
2	case_vs_ctrl	Baseline	REACTOME_CELLULAR_RESPONSE_TO_STARVATION	124	-0.53	-2.25	0.00000000533	0.00000192	0.00000168
2	case_vs_ctrl	Baseline	REACTOME_SRP_DEPENDENT_COTRANSLATIONAL_PROTEIN_TARGETING_TO_MEMBRANE	106	-0.55	-2.24	0.00000001321	0.00000435	0.00000382
2	case_vs_ctrl	Baseline	REACTOME_SELENOAMINO_ACID_METABOLISM	93	-0.56	-2.22	0.00000002681	0.00000707	0.00000620
2	case_vs_ctrl	Baseline	REACTOME_NEUTROPHIL_DEGRANULATION	363	0.36	1.76	0.00000017450	0.00003631	0.00003187
2	case_vs_ctrl	Baseline	REACTOME_SIGNALING_BY_ROBO_RECEPTORS	167	-0.46	-1.98	0.00000035048	0.00006298	0.00005527
2	case_vs_ctrl	Baseline	REACTOME_REGULATION_OF_EXPRESSION_OF_SLITS_AND_ROBOS	145	-0.47	-2.01	0.00000077159	0.00012552	0.00011016
2	case_vs_ctrl	Baseline	KEGG_CHEMOKINE_SIGNALING_PATHWAY	98	0.51	2.10	0.00000133789	0.00019588	0.00017192
2	case_vs_ctrl	Baseline	REACTOME_INTERLEUKIN_10_SIGNALING	25	0.75	2.32	0.00000283618	0.00035036	0.00030750
2	case_vs_ctrl	Baseline	REACTOME_PEPTIDE_LIGAND_BINDING_RECEPTORS	26	0.73	2.29	0.00000342213	0.00038651	0.00033923
2	case_vs_ctrl	Baseline	REACTOME_GPCR_LIGAND_BINDING	63	0.57	2.21	0.00000678494	0.00068771	0.00060359
2	case_vs_ctrl	Baseline	REACTOME_CLASS_A_1_RHODOPSIN_LIKE_RECEPTORS	48	0.60	2.14	0.00001095498	0.00090829	0.00079719
2	case_vs_ctrl	Baseline	REACTOME_INFLUENZA_INFECTION	136	-0.45	-1.92	0.00001305313	0.00103198	0.00090575
2	case_vs_ctrl	Baseline	REACTOME_INTERFERON_GAMMA_SIGNALING	59	-0.57	-2.08	0.00001486623	0.00115228	0.00101133
2	case_vs_ctrl	Baseline	KEGG_INTESTINAL_IMMUNE_NETWORK_FOR_IGA_PRODUCTION	18	-0.77	-2.11	0.00001543906	0.00117367	0.00103010
2	case_vs_ctrl	Baseline	REACTOME_RRNA_PROCESSING	149	-0.43	-1.84	0.00001688979	0.00123640	0.00108516
2	case_vs_ctrl	Baseline	REACTOME_COSTIMULATION_BY_THE_CD28_FAMILY	37	-0.64	-2.10	0.00003058933	0.00202977	0.00178149
2	case_vs_ctrl	Baseline	REACTOME_PI3K_AKT_SIGNALING_IN_CANCER	40	-0.62	-2.07	0.00004667244	0.00274965	0.00241332
2	case_vs_ctrl	Baseline	REACTOME_SIGNALING_BY_GPCR	165	0.40	1.77	0.00004729983	0.00274965	0.00241332
2	case_vs_ctrl	Baseline	REACTOME_SIGNALING_BY_EGFR_IN_CANCER	18	-0.74	-2.04	0.00006649106	0.00353897	0.00310609
2	case_vs_ctrl	Baseline	REACTOME_SIGNALING_BY_ERBB2_IN_CANCER	15	-0.76	-1.98	0.00010096031	0.00498870	0.00437849
2	case_vs_ctrl	Baseline	KEGG_TOLL_LIKE_RECEPTOR_SIGNALING_PATHWAY	63	0.53	2.04	0.00012590346	0.00599634	0.00526288
2	case_vs_ctrl	Baseline	REACTOME_CIRCADIAN_CLOCK	49	-0.56	-1.98	0.00013005920	0.00604852	0.00530867
2	case_vs_ctrl	Baseline	KEGG_AUTOIMMUNE_THYROID_DISEASE	16	-0.75	-2.00	0.00013854520	0.00626052	0.00549474
2	case_vs_ctrl	Baseline	REACTOME_CONSTITUTIVE_SIGNALING_BY_ABERRANT_PI3K_IN_CANCER	20	-0.71	-1.98	0.00015578686	0.00691939	0.00607302
2	case_vs_ctrl	Baseline	REACTOME_G_ALPHA_I_SIGNALLING_EVENTS	76	0.48	1.90	0.00017999776	0.00726052	0.00637242
2	case_vs_ctrl	Baseline	REACTOME_CHEMOKINE_RECEPTORS_BIND_CHEMOKINES	14	0.77	2.04	0.00024319127	0.00898444	0.00788547
2	case_vs_ctrl	Baseline	KEGG_NEUROACTIVE_LIGAND_RECEPTOR_INTERACTION	26	0.65	2.03	0.00025331149	0.00927167	0.00813757
2	case_vs_ctrl	Baseline	REACTOME_NEGATIVE_REGULATION_OF_THE_PI3K_AKT_NETWORK	39	-0.59	-1.96	0.00030686143	0.01054803	0.00925781
2	case_vs_ctrl	Baseline	KEGG_CYTOKINE_CYTOKINE_RECEPTOR_INTERACTION	57	0.52	1.95	0.00034935647	0.01150838	0.01010069
2	case_vs_ctrl	Baseline	REACTOME_GENERATION_OF_SECOND_MESSENGER_MOLECULES	17	-0.72	-1.93	0.00043992282	0.01358605	0.01192422
2	case_vs_ctrl	Baseline	KEGG_ERBB_SIGNALING_PATHWAY	52	-0.53	-1.89	0.00048844489	0.01431320	0.01256242
2	case_vs_ctrl	Baseline	REACTOME_RHO_GTPASES_ACTIVATE_NADPH_OXIDASES	16	0.73	2.01	0.00057018946	0.01598552	0.01403019
2	case_vs_ctrl	Baseline	REACTOME_CELLULAR_RESPONSES_TO_STIMULI	496	-0.29	-1.39	0.00080256945	0.02046811	0.01796447
2	case_vs_ctrl	Baseline	REACTOME_IRAK4_DEFICIENCY_TLR2_4	13	0.74	1.91	0.00112076879	0.02546206	0.02234757
2	case_vs_ctrl	Baseline	REACTOME_INTERFERON_SIGNALING	130	-0.39	-1.65	0.00128473914	0.02837192	0.02490150
2	case_vs_ctrl	Baseline	REACTOME_ACTIVATION_OF_THE_MRNA_UPON_BINDING_OF_THE_CAP_BINDING_COMPLEX_AND_EIFS_AND_SUBSEQUENT_BINDING_TO_43S	57	-0.49	-1.77	0.00130854246	0.02842125	0.02494480
2	case_vs_ctrl	Baseline	KEGG_NOD_LIKE_RECEPTOR_SIGNALING_PATHWAY	43	0.51	1.78	0.00156158757	0.03149467	0.02764228
2	case_vs_ctrl	Baseline	REACTOME_DISEASES_OF_IMMUNE_SYSTEM	24	0.63	1.96	0.00172999864	0.03436525	0.03016173
2	case_vs_ctrl	Baseline	REACTOME_EGFR_DOWNREGULATION	19	-0.65	-1.80	0.00183258609	0.03551085	0.03116720
2	case_vs_ctrl	Baseline	REACTOME_METABOLISM_OF_RNA	491	-0.29	-1.38	0.00240785629	0.04386293	0.03849767
2	case_vs_ctrl	Baseline	REACTOME_GAB1_SIGNALOSOME	10	-0.75	-1.75	0.00260526088	0.04597588	0.04035216
2	case_vs_ctrl	Baseline	KEGG_SYSTEMIC_LUPUS_ERYTHEMATOSUS	21	-0.64	-1.80	0.00279138929	0.04882461	0.04285244
2	case_vs_ctrl	Baseline	KEGG_CYTOSOLIC_DNA_SENSING_PATHWAY	25	0.61	1.89	0.00309130627	0.05267213	0.04622934
2	case_vs_ctrl	Baseline	GOBP_CYTOPLASMIC_TRANSLATION	125	-0.54	-2.21	0.00000000370	0.00002273	0.00002139
2	case_vs_ctrl	Baseline	GOBP_NEUTROPHIL_MIGRATION	57	0.61	2.34	0.00000052183	0.00060907	0.00057319
2	case_vs_ctrl	Baseline	GOBP_NEUTROPHIL_CHEMOTAXIS	48	0.65	2.38	0.00000157151	0.00120811	0.00113696
2	case_vs_ctrl	Baseline	GOBP_PEPTIDE_ANTIGEN_ASSEMBLY_WITH_MHC_CLASS_II_PROTEIN_COMPLEX	10	-0.91	-2.17	0.00000164344	0.00120811	0.00113696
2	case_vs_ctrl	Baseline	GOBP_GRANULOCYTE_CHEMOTAXIS	56	0.61	2.34	0.00000231536	0.00139258	0.00131056
2	case_vs_ctrl	Baseline	GOBP_MYELOID_LEUKOCYTE_ACTIVATION	115	0.47	2.03	0.00000441715	0.00214283	0.00201662
2	case_vs_ctrl	Baseline	GOBP_GRANULOCYTE_MIGRATION	67	0.57	2.26	0.00000485830	0.00214283	0.00201662
2	case_vs_ctrl	Baseline	GOBP_NEGATIVE_REGULATION_OF_TRANSCRIPTION_BY_RNA_POLYMERASE_II	355	-0.36	-1.67	0.00000795829	0.00309718	0.00291476
2	case_vs_ctrl	Baseline	GOBP_GROWTH	338	-0.35	-1.62	0.00001962799	0.00721438	0.00678945
2	case_vs_ctrl	Baseline	GOBP_REGULATION_OF_NERVOUS_SYSTEM_PROCESS	26	0.72	2.27	0.00002391898	0.00749520	0.00705373
2	case_vs_ctrl	Baseline	GOBP_POSITIVE_REGULATION_OF_MONONUCLEAR_CELL_MIGRATION	34	0.66	2.25	0.00002592198	0.00749520	0.00705373
2	case_vs_ctrl	Baseline	GOBP_LEUKOCYTE_MIGRATION	158	0.41	1.85	0.00002605647	0.00749520	0.00705373
2	case_vs_ctrl	Baseline	GOBP_REGULATION_OF_MONONUCLEAR_CELL_MIGRATION	55	0.57	2.15	0.00003563881	0.00982443	0.00924577
2	case_vs_ctrl	Baseline	GOBP_MYELOID_LEUKOCYTE_MIGRATION	95	0.48	1.99	0.00004209036	0.01110938	0.01045503
2	case_vs_ctrl	Baseline	GOBP_REGULATION_OF_LYMPHOCYTE_CHEMOTAXIS	11	0.87	2.15	0.00004365837	0.01110938	0.01045503
2	case_vs_ctrl	Baseline	GOBP_POSITIVE_REGULATION_OF_ION_TRANSPORT	82	0.50	2.06	0.00005018003	0.01185682	0.01115845
2	case_vs_ctrl	Baseline	GOBP_RESPONSE_TO_CHEMOKINE	28	0.68	2.18	0.00005659391	0.01291122	0.01215074
2	case_vs_ctrl	Baseline	GOBP_PEPTIDE_ANTIGEN_ASSEMBLY_WITH_MHC_PROTEIN_COMPLEX	14	-0.80	-2.08	0.00007758502	0.01683269	0.01584124
2	case_vs_ctrl	Baseline	GOBP_MYELOID_CELL_ACTIVATION_INVOLVED_IN_IMMUNE_RESPONSE	54	0.55	2.08	0.00008034951	0.01683269	0.01584124
2	case_vs_ctrl	Baseline	GOBP_ANTIGEN_PROCESSING_AND_PRESENTATION_OF_EXOGENOUS_PEPTIDE_ANTIGEN_VIA_MHC_CLASS_II	17	-0.77	-2.11	0.00008141569	0.01683269	0.01584124
2	case_vs_ctrl	Baseline	GOBP_ORGANIC_ACID_METABOLIC_PROCESS	295	0.33	1.59	0.00009068817	0.01818160	0.01711070
2	case_vs_ctrl	Baseline	GOBP_CELLULAR_RESPONSE_TO_MOLECULE_OF_BACTERIAL_ORIGIN	107	0.44	1.85	0.00011590015	0.02233946	0.02102366
2	case_vs_ctrl	Baseline	GOBP_REGULATION_OF_LYMPHOCYTE_MIGRATION	30	0.65	2.13	0.00011818034	0.02233946	0.02102366
2	case_vs_ctrl	Baseline	GOBP_CELL_DIFFERENTIATION_INVOLVED_IN_KIDNEY_DEVELOPMENT	11	-0.82	-2.02	0.00014518224	0.02596015	0.02443109
2	case_vs_ctrl	Baseline	GOBP_EPITHELIAL_CELL_DIFFERENTIATION_INVOLVED_IN_KIDNEY_DEVELOPMENT	11	-0.82	-2.02	0.00014518224	0.02596015	0.02443109
2	case_vs_ctrl	Baseline	GOBP_LIPOPOLYSACCHARIDE_MEDIATED_SIGNALING_PATHWAY	42	0.59	2.08	0.00015516695	0.02701538	0.02542417
2	case_vs_ctrl	Baseline	GOBP_ANTIGEN_PROCESSING_AND_PRESENTATION_OF_PEPTIDE_OR_POLYSACCHARIDE_ANTIGEN_VIA_MHC_CLASS_II	20	-0.72	-2.06	0.00019771402	0.03199171	0.03010739
2	case_vs_ctrl	Baseline	GOBP_INFLAMMATORY_RESPONSE	316	0.32	1.56	0.00020408931	0.03214893	0.03025535
2	case_vs_ctrl	Baseline	GOBP_CYTOKINE_MEDIATED_SIGNALING_PATHWAY	204	0.35	1.64	0.00021736268	0.03287925	0.03094265
2	case_vs_ctrl	Baseline	GOBP_CELLULAR_RESPONSE_TO_BIOTIC_STIMULUS	127	0.41	1.78	0.00023145743	0.03363350	0.03165248
2	case_vs_ctrl	Baseline	GOBP_MAMMARY_GLAND_EPITHELIAL_CELL_PROLIFERATION	13	-0.79	-2.03	0.00025240774	0.03553042	0.03343767
2	case_vs_ctrl	Baseline	GOBP_POSITIVE_REGULATION_OF_LEUKOCYTE_MIGRATION	60	0.53	2.06	0.00025916233	0.03572121	0.03361722
2	case_vs_ctrl	Baseline	GOBP_REGULATION_OF_LEUKOCYTE_MIGRATION	89	0.45	1.87	0.00028175553	0.03744234	0.03523698
2	case_vs_ctrl	Baseline	GOBP_REGULATION_OF_GROWTH	244	-0.36	-1.60	0.00028462239	0.03744234	0.03523698
2	case_vs_ctrl	Baseline	GOBP_REGULATION_OF_LEUKOCYTE_CHEMOTAXIS	53	0.54	2.06	0.00028862749	0.03744234	0.03523698
2	case_vs_ctrl	Baseline	GOBP_LEUKOCYTE_CHEMOTAXIS	100	0.44	1.89	0.00031043251	0.03875135	0.03646888
2	case_vs_ctrl	Baseline	GOBP_POSITIVE_REGULATION_OF_LYMPHOCYTE_MIGRATION	19	0.73	2.13	0.00032387765	0.03968101	0.03734379
2	case_vs_ctrl	Baseline	GOBP_REGULATION_OF_ION_TRANSPORT	186	0.36	1.63	0.00033819615	0.04068192	0.03828575
2	case_vs_ctrl	Baseline	GOBP_RESPONSE_TO_TOXIC_SUBSTANCE	84	0.46	1.90	0.00035093370	0.04146031	0.03901829
2	case_vs_ctrl	Baseline	GOBP_MAMMARY_GLAND_DEVELOPMENT	42	-0.56	-1.93	0.00040085745	0.04588815	0.04318533
2	case_vs_ctrl	Baseline	GOBP_POSITIVE_REGULATION_OF_GROWTH	85	-0.45	-1.75	0.00041135250	0.04588815	0.04318533
2	case_vs_ctrl	Baseline	GOBP_POSITIVE_REGULATION_OF_TRANSCRIPTION_FROM_RNA_POLYMERASE_II_PROMOTER_IN_RESPONSE_TO_STRESS	16	-0.74	-1.99	0.00042279892	0.04588815	0.04318533
2	case_vs_ctrl	Baseline	GOBP_NEGATIVE_REGULATION_OF_BLOOD_PRESSURE	12	0.80	2.02	0.00042309210	0.04588815	0.04318533
2	case_vs_ctrl	Baseline	GOBP_POSITIVE_REGULATION_OF_LEUKOCYTE_CHEMOTAXIS	42	0.57	2.01	0.00043765868	0.04623018	0.04350721
2	case_vs_ctrl	Baseline	GOBP_MAMMARY_GLAND_EPITHELIUM_DEVELOPMENT	22	-0.69	-1.99	0.00044022091	0.04623018	0.04350721
2	case_vs_ctrl	Baseline	GOBP_POSITIVE_REGULATION_OF_DEVELOPMENTAL_GROWTH	48	-0.53	-1.88	0.00046022456	0.04684378	0.04408467
2	case_vs_ctrl	Baseline	GOBP_DEVELOPMENTAL_GROWTH_INVOLVED_IN_MORPHOGENESIS	72	-0.48	-1.82	0.00046859228	0.04697283	0.04420611
2	case_vs_ctrl	postCPET	HALLMARK_INTERFERON_GAMMA_RESPONSE	133	-0.46	-1.98	0.00000344974	0.00016214	0.00014162
2	case_vs_ctrl	postCPET	HALLMARK_INTERFERON_ALPHA_RESPONSE	69	-0.50	-1.93	0.00006567499	0.00154336	0.00134807
2	case_vs_ctrl	postCPET	HALLMARK_MYC_TARGETS_V2	29	0.63	1.98	0.00047172447	0.00739035	0.00645518
2	case_vs_ctrl	postCPET	HALLMARK_KRAS_SIGNALING_UP	70	-0.43	-1.67	0.00179924363	0.02114111	0.01846592
2	case_vs_ctrl	postCPET	REACTOME_GPCR_LIGAND_BINDING	63	0.65	2.40	0.00000003260	0.00006444	0.00005766
2	case_vs_ctrl	postCPET	REACTOME_EUKARYOTIC_TRANSLATION_ELONGATION	88	-0.56	-2.26	0.00000005024	0.00006619	0.00005923
2	case_vs_ctrl	postCPET	KEGG_RIBOSOME	84	-0.55	-2.22	0.00000016389	0.00015149	0.00013554
2	case_vs_ctrl	postCPET	REACTOME_RESPONSE_OF_EIF2AK4_GCN2_TO_AMINO_ACID_DEFICIENCY	94	-0.53	-2.19	0.00000025117	0.00015149	0.00013554
2	case_vs_ctrl	postCPET	REACTOME_CLASS_A_1_RHODOPSIN_LIKE_RECEPTORS	48	0.66	2.31	0.00000026827	0.00015149	0.00013554
2	case_vs_ctrl	postCPET	REACTOME_PEPTIDE_LIGAND_BINDING_RECEPTORS	26	0.78	2.38	0.00000035907	0.00017743	0.00015875
2	case_vs_ctrl	postCPET	KEGG_CHEMOKINE_SIGNALING_PATHWAY	98	0.54	2.11	0.00000055292	0.00020485	0.00018329
2	case_vs_ctrl	postCPET	REACTOME_SIGNALING_BY_GPCR	165	0.46	1.97	0.00000084425	0.00025672	0.00022969
2	case_vs_ctrl	postCPET	KEGG_TOLL_LIKE_RECEPTOR_SIGNALING_PATHWAY	63	0.60	2.23	0.00000202003	0.00049907	0.00044653
2	case_vs_ctrl	postCPET	REACTOME_CHEMOKINE_RECEPTORS_BIND_CHEMOKINES	14	0.86	2.27	0.00000222581	0.00051757	0.00046308
2	case_vs_ctrl	postCPET	REACTOME_EUKARYOTIC_TRANSLATION_INITIATION	111	-0.48	-2.01	0.00000248543	0.00054583	0.00048837
2	case_vs_ctrl	postCPET	REACTOME_SRP_DEPENDENT_COTRANSLATIONAL_PROTEIN_TARGETING_TO_MEMBRANE	106	-0.49	-2.05	0.00000340102	0.00067932	0.00060780
2	case_vs_ctrl	postCPET	REACTOME_INTERLEUKIN_10_SIGNALING	25	0.76	2.30	0.00000568273	0.00106971	0.00095709
2	case_vs_ctrl	postCPET	KEGG_NOD_LIKE_RECEPTOR_SIGNALING_PATHWAY	43	0.63	2.18	0.00000686648	0.00118014	0.00105590
2	case_vs_ctrl	postCPET	KEGG_CYTOKINE_CYTOKINE_RECEPTOR_INTERACTION	57	0.60	2.18	0.00000799937	0.00131756	0.00117886
2	case_vs_ctrl	postCPET	REACTOME_G_ALPHA_I_SIGNALLING_EVENTS	76	0.54	2.07	0.00001164009	0.00177131	0.00158484
2	case_vs_ctrl	postCPET	REACTOME_SELENOAMINO_ACID_METABOLISM	93	-0.50	-2.04	0.00001260077	0.00177131	0.00158484
2	case_vs_ctrl	postCPET	REACTOME_REGULATION_OF_EXPRESSION_OF_SLITS_AND_ROBOS	145	-0.42	-1.85	0.00001344281	0.00177131	0.00158484
2	case_vs_ctrl	postCPET	REACTOME_INTERFERON_GAMMA_SIGNALING	59	-0.55	-2.07	0.00002726166	0.00326562	0.00292182
2	case_vs_ctrl	postCPET	KEGG_AUTOIMMUNE_THYROID_DISEASE	16	-0.77	-2.12	0.00003322530	0.00369770	0.00330842
2	case_vs_ctrl	postCPET	REACTOME_SIGNALING_BY_ROBO_RECEPTORS	167	-0.40	-1.79	0.00003367501	0.00369770	0.00330842
2	case_vs_ctrl	postCPET	REACTOME_CELLULAR_RESPONSE_TO_STARVATION	124	-0.44	-1.86	0.00004878315	0.00466479	0.00417370
2	case_vs_ctrl	postCPET	REACTOME_INFLUENZA_INFECTION	136	-0.42	-1.81	0.00005074276	0.00466479	0.00417370
2	case_vs_ctrl	postCPET	REACTOME_NONSENSE_MEDIATED_DECAY_NMD	106	-0.45	-1.89	0.00007884214	0.00636047	0.00569086
2	case_vs_ctrl	postCPET	REACTOME_NEUTROPHIL_DEGRANULATION	363	0.33	1.56	0.00009695602	0.00700200	0.00626486
2	case_vs_ctrl	postCPET	REACTOME_RRNA_PROCESSING	149	-0.39	-1.71	0.00021157219	0.01267189	0.01133784
2	case_vs_ctrl	postCPET	REACTOME_NUCLEAR_SIGNALING_BY_ERBB4	14	-0.75	-2.00	0.00026354633	0.01427121	0.01276879
2	case_vs_ctrl	postCPET	REACTOME_SIGNALING_BY_ERBB4	28	-0.61	-1.93	0.00059518618	0.02643563	0.02365258
2	case_vs_ctrl	postCPET	REACTOME_DISEASES_OF_IMMUNE_SYSTEM	24	0.66	1.96	0.00063055980	0.02679381	0.02397305
2	case_vs_ctrl	postCPET	KEGG_INTESTINAL_IMMUNE_NETWORK_FOR_IGA_PRODUCTION	18	-0.69	-1.97	0.00069512756	0.02803918	0.02508731
2	case_vs_ctrl	postCPET	REACTOME_SIGNALING_BY_EGFR_IN_CANCER	18	-0.69	-1.96	0.00075873314	0.02911915	0.02605359
2	case_vs_ctrl	postCPET	KEGG_AMYOTROPHIC_LATERAL_SCLEROSIS_ALS	26	0.63	1.94	0.00090799558	0.03258650	0.02915590
2	case_vs_ctrl	postCPET	REACTOME_EGFR_DOWNREGULATION	19	-0.67	-1.92	0.00103631167	0.03625257	0.03243602
2	case_vs_ctrl	postCPET	REACTOME_GAB1_SIGNALOSOME	10	-0.79	-1.90	0.00108333651	0.03709300	0.03318798
2	case_vs_ctrl	postCPET	KEGG_CYTOSOLIC_DNA_SENSING_PATHWAY	25	0.65	1.98	0.00108848679	0.03709300	0.03318798
2	case_vs_ctrl	postCPET	REACTOME_METABOLISM_OF_AMINO_ACIDS_AND_DERIVATIVES	188	-0.34	-1.54	0.00111830556	0.03719513	0.03327936
2	case_vs_ctrl	postCPET	REACTOME_SIGNALING_BY_PTK6	29	-0.59	-1.88	0.00156273115	0.04542262	0.04064069
2	case_vs_ctrl	postCPET	REACTOME_INTERFERON_SIGNALING	130	-0.37	-1.60	0.00170912399	0.04757864	0.04256973
2	case_vs_ctrl	postCPET	REACTOME_CIRCADIAN_CLOCK	49	-0.50	-1.81	0.00201910332	0.05392916	0.04825169
2	case_vs_ctrl	postCPET	REACTOME_SIGNALING_BY_ERBB2_IN_CANCER	15	-0.71	-1.92	0.00209809085	0.05446284	0.04872918
2	case_vs_ctrl	postCPET	REACTOME_SLC_MEDIATED_TRANSMEMBRANE_TRANSPORT	62	0.48	1.76	0.00210740010	0.05446284	0.04872918
2	case_vs_ctrl	postCPET	GOBP_CYTOPLASMIC_TRANSLATION	125	-0.50	-2.15	0.00000005577	0.00018450	0.00017683
2	case_vs_ctrl	postCPET	GOBP_GRANULOCYTE_CHEMOTAXIS	56	0.65	2.35	0.00000025867	0.00042784	0.00041006
2	case_vs_ctrl	postCPET	GOBP_CELLULAR_RESPONSE_TO_MOLECULE_OF_BACTERIAL_ORIGIN	107	0.53	2.17	0.00000034536	0.00045698	0.00043798
2	case_vs_ctrl	postCPET	GOBP_LEUKOCYTE_MIGRATION	158	0.47	2.06	0.00000060758	0.00060504	0.00057990
2	case_vs_ctrl	postCPET	GOBP_NEUTROPHIL_CHEMOTAXIS	48	0.66	2.36	0.00000064016	0.00060504	0.00057990
2	case_vs_ctrl	postCPET	GOBP_GRANULOCYTE_MIGRATION	67	0.60	2.25	0.00000076100	0.00062934	0.00060319
2	case_vs_ctrl	postCPET	GOBP_CELLULAR_RESPONSE_TO_BIOTIC_STIMULUS	127	0.50	2.11	0.00000089057	0.00065467	0.00062746
2	case_vs_ctrl	postCPET	GOBP_REGULATION_OF_NERVOUS_SYSTEM_PROCESS	26	0.75	2.28	0.00000105633	0.00069887	0.00066982
2	case_vs_ctrl	postCPET	GOBP_LEUKOCYTE_CHEMOTAXIS	100	0.52	2.13	0.00000151459	0.00091096	0.00087310
2	case_vs_ctrl	postCPET	GOBP_RESPONSE_TO_CHEMOKINE	28	0.74	2.29	0.00000242403	0.00126251	0.00121004
2	case_vs_ctrl	postCPET	GOBP_INFLAMMATORY_RESPONSE	316	0.37	1.78	0.00000350414	0.00161901	0.00155172
2	case_vs_ctrl	postCPET	GOBP_NEUTROPHIL_MIGRATION	57	0.62	2.26	0.00000472189	0.00191604	0.00183641
2	case_vs_ctrl	postCPET	GOBP_MYELOID_LEUKOCYTE_ACTIVATION	115	0.49	2.04	0.00000492332	0.00191604	0.00183641
2	case_vs_ctrl	postCPET	GOBP_MYELOID_LEUKOCYTE_MIGRATION	95	0.52	2.10	0.00000816920	0.00300263	0.00287785
2	case_vs_ctrl	postCPET	GOBP_CYTOKINE_MEDIATED_SIGNALING_PATHWAY	204	0.40	1.82	0.00001067192	0.00371607	0.00356164
2	case_vs_ctrl	postCPET	GOBP_REGULATION_OF_MONONUCLEAR_CELL_MIGRATION	55	0.60	2.17	0.00001757265	0.00581303	0.00557145
2	case_vs_ctrl	postCPET	GOBP_CELL_CHEMOTAXIS	116	0.47	1.97	0.00002317973	0.00730272	0.00699923
2	case_vs_ctrl	postCPET	GOBP_POSITIVE_REGULATION_OF_INTERLEUKIN_1_BETA_PRODUCTION	37	0.66	2.19	0.00002974371	0.00894474	0.00857302
2	case_vs_ctrl	postCPET	GOBP_RESPONSE_TO_MOLECULE_OF_BACTERIAL_ORIGIN	152	0.43	1.85	0.00003873346	0.01114176	0.01067873
2	case_vs_ctrl	postCPET	GOBP_POSITIVE_REGULATION_OF_INTERLEUKIN_1_PRODUCTION	42	0.62	2.16	0.00004146569	0.01143071	0.01095567
2	case_vs_ctrl	postCPET	GOBP_HUMORAL_IMMUNE_RESPONSE	59	0.56	2.05	0.00004818459	0.01275157	0.01222164
2	case_vs_ctrl	postCPET	GOBP_REGULATION_OF_LYMPHOCYTE_MIGRATION	30	0.67	2.12	0.00006036655	0.01479672	0.01418180
2	case_vs_ctrl	postCPET	GOBP_REGULATION_OF_LEUKOCYTE_CHEMOTAXIS	53	0.57	2.05	0.00006648470	0.01479672	0.01418180
2	case_vs_ctrl	postCPET	GOBP_MONONUCLEAR_CELL_MIGRATION	84	0.50	1.96	0.00006680236	0.01479672	0.01418180
2	case_vs_ctrl	postCPET	GOBP_POSITIVE_REGULATION_OF_LEUKOCYTE_CHEMOTAXIS	42	0.61	2.12	0.00006818830	0.01479672	0.01418180
2	case_vs_ctrl	postCPET	GOBP_REGULATION_OF_LYMPHOCYTE_CHEMOTAXIS	11	0.85	2.06	0.00006976514	0.01479672	0.01418180
2	case_vs_ctrl	postCPET	GOBP_POSITIVE_REGULATION_OF_MONONUCLEAR_CELL_MIGRATION	34	0.65	2.10	0.00006992927	0.01479672	0.01418180
2	case_vs_ctrl	postCPET	GOBP_MAMMARY_GLAND_EPITHELIUM_DEVELOPMENT	22	-0.71	-2.11	0.00007451659	0.01479672	0.01418180
2	case_vs_ctrl	postCPET	GOBP_POSITIVE_REGULATION_OF_RESPONSE_TO_EXTERNAL_STIMULUS	191	0.39	1.75	0.00007827768	0.01479672	0.01418180
2	case_vs_ctrl	postCPET	GOBP_REGULATION_OF_LEUKOCYTE_MIGRATION	89	0.49	1.95	0.00008743214	0.01606808	0.01540033
2	case_vs_ctrl	postCPET	GOBP_RESPONSE_TO_BACTERIUM	240	0.37	1.69	0.00009078218	0.01610828	0.01543885
2	case_vs_ctrl	postCPET	GOBP_POSITIVE_REGULATION_OF_LEUKOCYTE_MIGRATION	60	0.55	2.00	0.00009525490	0.01610828	0.01543885
2	case_vs_ctrl	postCPET	GOBP_TAXIS	188	0.39	1.76	0.00009527006	0.01610828	0.01543885
2	case_vs_ctrl	postCPET	GOBP_CELLULAR_RESPONSE_TO_LIPID	246	0.37	1.70	0.00009738985	0.01610828	0.01543885
2	case_vs_ctrl	postCPET	GOBP_INTERLEUKIN_8_PRODUCTION	45	0.59	2.10	0.00011224780	0.01771839	0.01698205
2	case_vs_ctrl	postCPET	GOBP_LIPOPOLYSACCHARIDE_MEDIATED_SIGNALING_PATHWAY	42	0.60	2.08	0.00011248068	0.01771839	0.01698205
2	case_vs_ctrl	postCPET	GOBP_MACROPHAGE_ACTIVATION	50	0.58	2.08	0.00014473827	0.02226950	0.02134402
2	case_vs_ctrl	postCPET	GOBP_POSITIVE_REGULATION_OF_INTERLEUKIN_8_PRODUCTION	34	0.63	2.05	0.00015736665	0.02313640	0.02217489
2	case_vs_ctrl	postCPET	GOBP_POSITIVE_REGULATION_OF_INTERLEUKIN_6_PRODUCTION	53	0.55	1.98	0.00018177842	0.02614448	0.02505797
2	case_vs_ctrl	postCPET	GOBP_POSITIVE_REGULATION_OF_PROTEIN_TYROSINE_KINASE_ACTIVITY	17	-0.72	-1.99	0.00022523951	0.03104551	0.02975532
2	case_vs_ctrl	postCPET	GOBP_MICROGLIAL_CELL_ACTIVATION	23	0.68	2.05	0.00024149218	0.03260637	0.03125132
2	case_vs_ctrl	postCPET	GOBP_NEGATIVE_REGULATION_OF_ALPHA_BETA_T_CELL_DIFFERENTIATION	14	-0.76	-1.99	0.00026787384	0.03408180	0.03266543
2	case_vs_ctrl	postCPET	GOBP_NEGATIVE_REGULATION_OF_CD4_POSITIVE_ALPHA_BETA_T_CELL_DIFFERENTIATION	14	-0.76	-1.99	0.00026787384	0.03408180	0.03266543
2	case_vs_ctrl	postCPET	GOBP_PEPTIDE_ANTIGEN_ASSEMBLY_WITH_MHC_CLASS_II_PROTEIN_COMPLEX	10	-0.81	-1.92	0.00028052905	0.03501849	0.03356320
2	case_vs_ctrl	postCPET	GOBP_POSITIVE_REGULATION_OF_NITRIC_OXIDE_METABOLIC_PROCESS	24	0.69	2.06	0.00029961773	0.03670872	0.03518318
2	case_vs_ctrl	postCPET	GOBP_CELL_ACTIVATION	446	0.30	1.48	0.00033712555	0.03901344	0.03739212
2	case_vs_ctrl	postCPET	GOBP_POSITIVE_REGULATION_OF_CALCIUM_MEDIATED_SIGNALING	17	0.73	2.04	0.00033827195	0.03901344	0.03739212
2	case_vs_ctrl	postCPET	GOBP_INTERLEUKIN_6_PRODUCTION	79	0.47	1.83	0.00037355731	0.04188907	0.04014825
2	case_vs_ctrl	postCPET	GOBP_NEGATIVE_REGULATION_BY_HOST_OF_VIRAL_TRANSCRIPTION	11	0.81	1.98	0.00039155752	0.04317574	0.04138145
2	case_vs_ctrl	postCPET	GOBP_ANTIMICROBIAL_HUMORAL_RESPONSE	24	0.68	2.04	0.00042701201	0.04631330	0.04438862
2	case_vs_ctrl	postCPET	GOBP_ANTIMICROBIAL_HUMORAL_IMMUNE_RESPONSE_MEDIATED_BY_ANTIMICROBIAL_PEPTIDE	17	0.73	2.03	0.00044383044	0.04736100	0.04539278
2	case_vs_ctrl	postCPET	GOBP_I_KAPPAB_PHOSPHORYLATION	15	0.77	2.03	0.00047117463	0.04948082	0.04742449
9	case_vs_ctrl	Baseline	HALLMARK_INTERFERON_GAMMA_RESPONSE	138	-0.39	-1.76	0.00011933152	0.00572791	0.00540132
9	case_vs_ctrl	Baseline	REACTOME_EUKARYOTIC_TRANSLATION_ELONGATION	88	-0.53	-2.23	0.00000006004	0.00011888	0.00011282
9	case_vs_ctrl	Baseline	REACTOME_CLASS_A_1_RHODOPSIN_LIKE_RECEPTORS	42	0.66	2.30	0.00000024722	0.00029586	0.00028076
9	case_vs_ctrl	Baseline	KEGG_RIBOSOME	84	-0.53	-2.19	0.00000029885	0.00029586	0.00028076
9	case_vs_ctrl	Baseline	REACTOME_SELENOAMINO_ACID_METABOLISM	95	-0.50	-2.10	0.00000061591	0.00048780	0.00046290
9	case_vs_ctrl	Baseline	REACTOME_SRP_DEPENDENT_COTRANSLATIONAL_PROTEIN_TARGETING_TO_MEMBRANE	106	-0.46	-1.97	0.00000470317	0.00266065	0.00252486
9	case_vs_ctrl	Baseline	REACTOME_GPCR_LIGAND_BINDING	58	0.57	2.11	0.00000855992	0.00423716	0.00402091
9	case_vs_ctrl	Baseline	REACTOME_SIGNALING_BY_GPCR	168	0.43	1.87	0.00001158997	0.00463471	0.00439817
9	case_vs_ctrl	Baseline	REACTOME_G_ALPHA_I_SIGNALLING_EVENTS	76	0.51	1.98	0.00002260594	0.00662114	0.00628321
9	case_vs_ctrl	Baseline	KEGG_CHEMOKINE_SIGNALING_PATHWAY	98	0.48	1.93	0.00002340806	0.00662114	0.00628321
9	case_vs_ctrl	Baseline	REACTOME_RESPONSE_OF_EIF2AK4_GCN2_TO_AMINO_ACID_DEFICIENCY	94	-0.46	-1.96	0.00002671866	0.00705373	0.00669373
9	case_vs_ctrl	Baseline	KEGG_CYTOKINE_CYTOKINE_RECEPTOR_INTERACTION	53	0.56	2.03	0.00003135614	0.00776065	0.00736457
9	case_vs_ctrl	Baseline	REACTOME_CHEMOKINE_RECEPTORS_BIND_CHEMOKINES	11	0.84	2.06	0.00004042362	0.00941633	0.00893575
9	case_vs_ctrl	Baseline	REACTOME_INTERFERON_GAMMA_SIGNALING	56	-0.53	-2.03	0.00004539115	0.00998605	0.00947640
9	case_vs_ctrl	Baseline	REACTOME_PEPTIDE_LIGAND_BINDING_RECEPTORS	22	0.70	2.10	0.00007460098	0.01468869	0.01393903
9	case_vs_ctrl	Baseline	REACTOME_EUKARYOTIC_TRANSLATION_INITIATION	112	-0.40	-1.75	0.00013896889	0.02392682	0.02270567
9	case_vs_ctrl	Baseline	KEGG_SYSTEMIC_LUPUS_ERYTHEMATOSUS	25	-0.63	-1.99	0.00019331991	0.03114144	0.02955209
9	case_vs_ctrl	Baseline	REACTOME_REGULATION_OF_EXPRESSION_OF_SLITS_AND_ROBOS	148	-0.38	-1.69	0.00025805629	0.03930396	0.03729801
9	case_vs_ctrl	Baseline	GOBP_RESPONSE_TO_CHEMOKINE	23	0.70	2.09	0.00002829772	0.03210819	0.03152651
9	case_vs_ctrl	Baseline	GOBP_CYTOPLASMIC_TRANSLATION	125	-0.43	-1.87	0.00002909668	0.03210819	0.03152651
9	case_vs_ctrl	postCPET	HALLMARK_INTERFERON_GAMMA_RESPONSE	138	-0.44	-1.99	0.00000130422	0.00005190	0.00005007
9	case_vs_ctrl	postCPET	HALLMARK_INTERFERON_ALPHA_RESPONSE	71	-0.54	-2.16	0.00000216231	0.00005190	0.00005007
9	case_vs_ctrl	postCPET	HALLMARK_TNFA_SIGNALING_VIA_NFKB	128	0.39	1.58	0.00249114501	0.03985832	0.03845978
9	case_vs_ctrl	postCPET	REACTOME_SRP_DEPENDENT_COTRANSLATIONAL_PROTEIN_TARGETING_TO_MEMBRANE	106	-0.51	-2.20	0.00000010354	0.00013365	0.00012114
9	case_vs_ctrl	postCPET	REACTOME_EUKARYOTIC_TRANSLATION_ELONGATION	88	-0.52	-2.19	0.00000017381	0.00013365	0.00012114
9	case_vs_ctrl	postCPET	KEGG_RIBOSOME	84	-0.51	-2.14	0.00000104678	0.00051816	0.00046967
9	case_vs_ctrl	postCPET	REACTOME_RESPONSE_OF_EIF2AK4_GCN2_TO_AMINO_ACID_DEFICIENCY	94	-0.48	-2.04	0.00000234377	0.00079257	0.00071841
9	case_vs_ctrl	postCPET	KEGG_CYTOKINE_CYTOKINE_RECEPTOR_INTERACTION	53	0.60	2.09	0.00000280057	0.00085310	0.00077327
9	case_vs_ctrl	postCPET	REACTOME_SELENOAMINO_ACID_METABOLISM	95	-0.48	-2.02	0.00000477435	0.00118165	0.00107109
9	case_vs_ctrl	postCPET	REACTOME_INTERFERON_GAMMA_SIGNALING	56	-0.54	-2.09	0.00000545037	0.00126962	0.00115082
9	case_vs_ctrl	postCPET	REACTOME_CLASS_A_1_RHODOPSIN_LIKE_RECEPTORS	42	0.63	2.08	0.00001047966	0.00230553	0.00208980
9	case_vs_ctrl	postCPET	KEGG_AUTOIMMUNE_THYROID_DISEASE	17	-0.78	-2.29	0.00001164799	0.00230630	0.00209051
9	case_vs_ctrl	postCPET	REACTOME_GPCR_LIGAND_BINDING	58	0.56	1.99	0.00002464023	0.00379279	0.00343791
9	case_vs_ctrl	postCPET	REACTOME_INTERLEUKIN_10_SIGNALING	22	0.74	2.11	0.00002725438	0.00399731	0.00362329
9	case_vs_ctrl	postCPET	KEGG_CHEMOKINE_SIGNALING_PATHWAY	98	0.48	1.85	0.00003366175	0.00476073	0.00431528
9	case_vs_ctrl	postCPET	KEGG_TOLL_LIKE_RECEPTOR_SIGNALING_PATHWAY	61	0.54	1.92	0.00003689963	0.00487075	0.00441501
9	case_vs_ctrl	postCPET	REACTOME_NONSENSE_MEDIATED_DECAY_NMD	107	-0.43	-1.85	0.00005222590	0.00608278	0.00551363
9	case_vs_ctrl	postCPET	KEGG_SYSTEMIC_LUPUS_ERYTHEMATOSUS	25	-0.67	-2.17	0.00008703323	0.00802571	0.00727477
9	case_vs_ctrl	postCPET	REACTOME_PEPTIDE_LIGAND_BINDING_RECEPTORS	22	0.71	2.02	0.00009692322	0.00867330	0.00786176
9	case_vs_ctrl	postCPET	REACTOME_CHEMOKINE_RECEPTORS_BIND_CHEMOKINES	11	0.83	2.00	0.00011072546	0.00913485	0.00828013
9	case_vs_ctrl	postCPET	KEGG_ALLOGRAFT_REJECTION	18	-0.71	-2.09	0.00013683520	0.01062485	0.00963071
9	case_vs_ctrl	postCPET	KEGG_INTESTINAL_IMMUNE_NETWORK_FOR_IGA_PRODUCTION	18	-0.71	-2.09	0.00013683520	0.01062485	0.00963071
9	case_vs_ctrl	postCPET	REACTOME_REGULATION_OF_EXPRESSION_OF_SLITS_AND_ROBOS	148	-0.37	-1.68	0.00017173108	0.01283123	0.01163064
9	case_vs_ctrl	postCPET	REACTOME_EUKARYOTIC_TRANSLATION_INITIATION	112	-0.40	-1.74	0.00022545433	0.01566314	0.01419759
9	case_vs_ctrl	postCPET	KEGG_PRION_DISEASES	20	0.68	1.90	0.00036767905	0.02173148	0.01969812
9	case_vs_ctrl	postCPET	REACTOME_G_ALPHA_I_SIGNALLING_EVENTS	76	0.47	1.74	0.00044494399	0.02447192	0.02218215
9	case_vs_ctrl	postCPET	REACTOME_CELLULAR_RESPONSE_TO_STARVATION	124	-0.37	-1.65	0.00056349877	0.02791215	0.02530048
9	case_vs_ctrl	postCPET	REACTOME_SIGNALING_BY_GPCR	168	0.38	1.58	0.00089015950	0.03750034	0.03399153
9	case_vs_ctrl	postCPET	REACTOME_RRNA_PROCESSING	151	-0.34	-1.57	0.00115833465	0.04453403	0.04036710
9	case_vs_ctrl	postCPET	KEGG_ASTHMA	12	-0.74	-1.99	0.00129293309	0.04802057	0.04352742
9	case_vs_ctrl	postCPET	REACTOME_INTERFERON_SIGNALING	129	-0.36	-1.59	0.00129752560	0.04802057	0.04352742
9	case_vs_ctrl	postCPET	GOBP_CELLULAR_RESPONSE_TO_INTERLEUKIN_1	38	0.66	2.14	0.00000617442	0.01362695	0.01318293
9	case_vs_ctrl	postCPET	GOBP_RESPONSE_TO_CHEMOKINE	23	0.73	2.10	0.00001546654	0.01561700	0.01510814
9	case_vs_ctrl	postCPET	GOBP_POSITIVE_REGULATION_OF_MAPK_CASCADE	152	0.44	1.84	0.00001733526	0.01561700	0.01510814
9	case_vs_ctrl	postCPET	GOBP_PEPTIDE_ANTIGEN_ASSEMBLY_WITH_MHC_PROTEIN_COMPLEX	14	-0.80	-2.15	0.00002011735	0.01561700	0.01510814
9	case_vs_ctrl	postCPET	GOBP_RESPONSE_TO_INTERLEUKIN_1	52	0.58	2.01	0.00004068819	0.02693965	0.02606186
9	case_vs_ctrl	postCPET	GOBP_POSITIVE_REGULATION_OF_ERK1_AND_ERK2_CASCADE	65	0.53	1.92	0.00006889431	0.03770111	0.03647267
9	case_vs_ctrl	postCPET	GOBP_PEPTIDE_ANTIGEN_ASSEMBLY_WITH_MHC_CLASS_II_PROTEIN_COMPLEX	10	-0.84	-2.00	0.00007402423	0.03770111	0.03647267
9	case_vs_ctrl	postCPET	GOBP_REGULATION_OF_LYMPHOCYTE_CHEMOTAXIS	10	0.85	2.01	0.00008205818	0.03880766	0.03754316
9	case_vs_ctrl	postCPET	GOBP_POSITIVE_REGULATION_OF_LYMPHOCYTE_MIGRATION	19	0.74	2.05	0.00009463825	0.03988957	0.03858982
9	case_vs_ctrl	postCPET	GOBP_NEUTROPHIL_CHEMOTAXIS	46	0.59	1.97	0.00009639529	0.03988957	0.03858982
9	case_vs_ctrl	postCPET	GOBP_NEGATIVE_REGULATION_BY_HOST_OF_VIRAL_TRANSCRIPTION	11	0.83	2.03	0.00013505666	0.04691115	0.04538261
9	case_vs_ctrl	postCPET	GOBP_CELL_CELL_ADHESION_VIA_PLASMA_MEMBRANE_ADHESION_MOLECULES	27	0.66	1.96	0.00014210288	0.04691115	0.04538261
9	case_vs_ctrl	postCPET	GOBP_LEUKOCYTE_MIGRATION	148	0.42	1.72	0.00014878933	0.04691115	0.04538261
9	case_vs_ctrl	postCPET	GOBP_REGULATION_OF_GLIAL_CELL_PROLIFERATION	13	0.79	2.04	0.00016117188	0.04768113	0.04612750
9	case_vs_ctrl	postCPET	GOBP_REGULATION_OF_MONONUCLEAR_CELL_MIGRATION	50	0.56	1.92	0.00019374260	0.05131079	0.04963889
10	case_vs_ctrl	Baseline	HALLMARK_HYPOXIA	95	-0.42	-1.76	0.00039036167	0.01167190	0.00844677
10	case_vs_ctrl	Baseline	HALLMARK_HEME_METABOLISM	96	-0.41	-1.75	0.00048632932	0.01167190	0.00844677
10	case_vs_ctrl	Baseline	HALLMARK_ALLOGRAFT_REJECTION	106	0.39	1.58	0.00346478776	0.05543660	0.04011860
10	case_vs_ctrl	Baseline	HALLMARK_ESTROGEN_RESPONSE_EARLY	63	-0.42	-1.63	0.00462990492	0.05555886	0.04020707
10	case_vs_ctrl	Baseline	HALLMARK_MYC_TARGETS_V2	32	0.51	1.62	0.00716749112	0.05780173	0.04183020
10	case_vs_ctrl	Baseline	HALLMARK_UV_RESPONSE_DN	60	-0.42	-1.60	0.00722521602	0.05780173	0.04183020
10	case_vs_ctrl	Baseline	KEGG_CYTOKINE_CYTOKINE_RECEPTOR_INTERACTION	54	0.73	2.58	0.00000000010	0.00000040	0.00000036
10	case_vs_ctrl	Baseline	REACTOME_INTERLEUKIN_10_SIGNALING	25	0.83	2.52	0.00000000247	0.00000493	0.00000442
10	case_vs_ctrl	Baseline	KEGG_CYTOSOLIC_DNA_SENSING_PATHWAY	26	0.76	2.32	0.00000028217	0.00022500	0.00020180
10	case_vs_ctrl	Baseline	KEGG_TOLL_LIKE_RECEPTOR_SIGNALING_PATHWAY	62	0.62	2.27	0.00000039957	0.00026551	0.00023813
10	case_vs_ctrl	Baseline	REACTOME_CHEMOKINE_RECEPTORS_BIND_CHEMOKINES	13	0.88	2.28	0.00000100314	0.00040811	0.00036602
10	case_vs_ctrl	Baseline	REACTOME_PEPTIDE_LIGAND_BINDING_RECEPTORS	23	0.76	2.26	0.00000321624	0.00106859	0.00095838
10	case_vs_ctrl	Baseline	REACTOME_ESTROGEN_DEPENDENT_NUCLEAR_EVENTS_DOWNSTREAM_OF_ESR_MEMBRANE_SIGNALING	15	-0.83	-2.28	0.00000458282	0.00121811	0.00109248
10	case_vs_ctrl	Baseline	REACTOME_CLASS_A_1_RHODOPSIN_LIKE_RECEPTORS	46	0.60	2.06	0.00003140533	0.00495757	0.00444625
10	case_vs_ctrl	Baseline	KEGG_CHEMOKINE_SIGNALING_PATHWAY	99	0.49	1.96	0.00003292551	0.00495757	0.00444625
10	case_vs_ctrl	Baseline	REACTOME_CIRCADIAN_CLOCK	49	-0.57	-2.09	0.00003978984	0.00495757	0.00444625
10	case_vs_ctrl	Baseline	REACTOME_EXTRA_NUCLEAR_ESTROGEN_SIGNALING	39	-0.58	-2.04	0.00017836461	0.01458993	0.01308516
10	case_vs_ctrl	Baseline	REACTOME_G_ALPHA_I_SIGNALLING_EVENTS	80	0.50	1.93	0.00017930946	0.01458993	0.01308516
10	case_vs_ctrl	Baseline	REACTOME_SIGNALING_BY_NUCLEAR_RECEPTORS	131	-0.39	-1.75	0.00021153376	0.01591293	0.01427170
10	case_vs_ctrl	Baseline	KEGG_NOD_LIKE_RECEPTOR_SIGNALING_PATHWAY	43	0.58	1.98	0.00023592377	0.01679693	0.01506453
10	case_vs_ctrl	Baseline	REACTOME_SIGNALING_BY_EGFR_IN_CANCER	18	-0.71	-2.04	0.00025640431	0.01712535	0.01535907
10	case_vs_ctrl	Baseline	REACTOME_EUKARYOTIC_TRANSLATION_ELONGATION	88	-0.44	-1.81	0.00025771777	0.01712535	0.01535907
10	case_vs_ctrl	Baseline	REACTOME_DISEASES_OF_SIGNAL_TRANSDUCTION_BY_GROWTH_FACTOR_RECEPTORS_AND_SECOND_MESSENGERS	279	-0.31	-1.52	0.00027301226	0.01784426	0.01600384
10	case_vs_ctrl	Baseline	REACTOME_CONSTITUTIVE_SIGNALING_BY_ABERRANT_PI3K_IN_CANCER	21	-0.68	-2.05	0.00029569854	0.01871349	0.01678342
10	case_vs_ctrl	Baseline	REACTOME_RHOB_GTPASE_CYCLE	32	-0.60	-1.98	0.00035616941	0.02119474	0.01900876
10	case_vs_ctrl	Baseline	REACTOME_MITOCHONDRIAL_TRANSLATION	79	0.47	1.81	0.00049403881	0.02763456	0.02478440
10	case_vs_ctrl	Baseline	REACTOME_PI3K_AKT_SIGNALING_IN_CANCER	41	-0.55	-1.95	0.00050887604	0.02770688	0.02484925
10	case_vs_ctrl	Baseline	REACTOME_GPCR_LIGAND_BINDING	60	0.52	1.90	0.00051424856	0.02770688	0.02484925
10	case_vs_ctrl	Baseline	REACTOME_GAB1_SIGNALOSOME	11	-0.76	-1.92	0.00102327777	0.04478293	0.04016412
10	case_vs_ctrl	Baseline	REACTOME_RESPONSE_OF_EIF2AK4_GCN2_TO_AMINO_ACID_DEFICIENCY	94	-0.42	-1.74	0.00103336586	0.04478293	0.04016412
10	case_vs_ctrl	Baseline	GOBP_RESPONSE_TO_CHEMOKINE	25	0.77	2.35	0.00000042556	0.00113370	0.00108844
10	case_vs_ctrl	Baseline	GOBP_POSITIVE_REGULATION_OF_LYMPHOCYTE_MIGRATION	19	0.82	2.33	0.00000073559	0.00113370	0.00108844
10	case_vs_ctrl	Baseline	GOBP_POSITIVE_REGULATION_OF_MONONUCLEAR_CELL_MIGRATION	34	0.71	2.30	0.00000086112	0.00113370	0.00108844
10	case_vs_ctrl	Baseline	GOBP_POSITIVE_REGULATION_OF_LEUKOCYTE_MIGRATION	59	0.58	2.10	0.00001143711	0.00951138	0.00913163
10	case_vs_ctrl	Baseline	GOBP_NEUTROPHIL_MIGRATION	57	0.57	2.07	0.00001668478	0.01233376	0.01184131
10	case_vs_ctrl	Baseline	GOBP_MONOCYTE_CHEMOTAXIS	21	0.76	2.21	0.00001870724	0.01244593	0.01194900
10	case_vs_ctrl	Baseline	GOBP_NEUTROPHIL_CHEMOTAXIS	48	0.60	2.09	0.00002281752	0.01297782	0.01245966
10	case_vs_ctrl	Baseline	GOBP_GRANULOCYTE_MIGRATION	66	0.54	2.02	0.00002340806	0.01297782	0.01245966
10	case_vs_ctrl	Baseline	GOBP_REGULATION_OF_LYMPHOCYTE_CHEMOTAXIS	10	0.88	2.09	0.00003150795	0.01497303	0.01437521
10	case_vs_ctrl	Baseline	GOBP_GRANULOCYTE_CHEMOTAXIS	55	0.57	2.05	0.00003772950	0.01673429	0.01606615
10	case_vs_ctrl	Baseline	GOBP_POSITIVE_REGULATION_OF_LEUKOCYTE_CHEMOTAXIS	41	0.62	2.08	0.00004052220	0.01684964	0.01617689
10	case_vs_ctrl	Baseline	GOBP_LIPOPOLYSACCHARIDE_MEDIATED_SIGNALING_PATHWAY	43	0.61	2.07	0.00005647718	0.02160065	0.02073821
10	case_vs_ctrl	Baseline	GOBP_MODULATION_BY_HOST_OF_SYMBIONT_PROCESS	43	0.60	2.06	0.00005844156	0.02160065	0.02073821
10	case_vs_ctrl	Baseline	GOBP_NEGATIVE_REGULATION_BY_HOST_OF_VIRAL_TRANSCRIPTION	11	0.83	2.05	0.00006357207	0.02226026	0.02137148
10	case_vs_ctrl	Baseline	GOBP_REGULATION_OF_LYMPHOCYTE_MIGRATION	29	0.66	2.08	0.00009543119	0.02887766	0.02772467
10	case_vs_ctrl	Baseline	GOBP_ENZYME_LINKED_RECEPTOR_PROTEIN_SIGNALING_PATHWAY	309	-0.32	-1.57	0.00009549203	0.02887766	0.02772467
10	case_vs_ctrl	Baseline	GOBP_BIOLOGICAL_PROCESS_INVOLVED_IN_INTERACTION_WITH_SYMBIONT	52	0.56	1.97	0.00012427033	0.03594654	0.03451132
10	case_vs_ctrl	Baseline	GOBP_REGULATION_OF_LEUKOCYTE_CHEMOTAXIS	51	0.55	1.95	0.00016172813	0.04483239	0.04304238
10	case_vs_ctrl	Baseline	GOBP_ORGANIC_ACID_METABOLIC_PROCESS	298	0.35	1.60	0.00019784962	0.05062667	0.04860532
10	case_vs_ctrl	postCPET	HALLMARK_INTERFERON_ALPHA_RESPONSE	71	-0.57	-2.21	0.00000041334	0.00001984	0.00001697
10	case_vs_ctrl	postCPET	HALLMARK_INTERFERON_GAMMA_RESPONSE	137	-0.42	-1.83	0.00001051241	0.00025230	0.00021578
10	case_vs_ctrl	postCPET	HALLMARK_MYC_TARGETS_V2	32	0.67	2.10	0.00003240585	0.00051849	0.00044345
10	case_vs_ctrl	postCPET	HALLMARK_TNFA_SIGNALING_VIA_NFKB	139	0.40	1.65	0.00083786752	0.01005441	0.00859917
10	case_vs_ctrl	postCPET	HALLMARK_UV_RESPONSE_UP	86	0.43	1.64	0.00183056593	0.01757343	0.01502991
10	case_vs_ctrl	postCPET	KEGG_CYTOKINE_CYTOKINE_RECEPTOR_INTERACTION	54	0.69	2.42	0.00000000476	0.00001899	0.00001735
10	case_vs_ctrl	postCPET	REACTOME_INTERLEUKIN_10_SIGNALING	25	0.77	2.35	0.00000058611	0.00058421	0.00053367
10	case_vs_ctrl	postCPET	REACTOME_G_ALPHA_I_SIGNALLING_EVENTS	80	0.56	2.12	0.00000254974	0.00141883	0.00129609
10	case_vs_ctrl	postCPET	KEGG_NOD_LIKE_RECEPTOR_SIGNALING_PATHWAY	43	0.65	2.17	0.00000601281	0.00185829	0.00169754
10	case_vs_ctrl	postCPET	REACTOME_CHEMOKINE_RECEPTORS_BIND_CHEMOKINES	13	0.86	2.21	0.00000706790	0.00201284	0.00183872
10	case_vs_ctrl	postCPET	KEGG_CYTOSOLIC_DNA_SENSING_PATHWAY	26	0.71	2.19	0.00001744853	0.00385265	0.00351938
10	case_vs_ctrl	postCPET	KEGG_CHEMOKINE_SIGNALING_PATHWAY	99	0.50	1.94	0.00002307044	0.00444831	0.00406351
10	case_vs_ctrl	postCPET	KEGG_TOLL_LIKE_RECEPTOR_SIGNALING_PATHWAY	62	0.56	2.00	0.00002861536	0.00454505	0.00415188
10	case_vs_ctrl	postCPET	REACTOME_GPCR_LIGAND_BINDING	60	0.56	1.99	0.00002865201	0.00454505	0.00415188
10	case_vs_ctrl	postCPET	REACTOME_CLASS_A_1_RHODOPSIN_LIKE_RECEPTORS	46	0.61	2.06	0.00005032015	0.00591415	0.00540255
10	case_vs_ctrl	postCPET	REACTOME_PEPTIDE_LIGAND_BINDING_RECEPTORS	23	0.73	2.19	0.00006386727	0.00727539	0.00664604
10	case_vs_ctrl	postCPET	REACTOME_GAB1_SIGNALOSOME	11	-0.83	-2.07	0.00012173121	0.01038524	0.00948686
10	case_vs_ctrl	postCPET	REACTOME_SIGNALING_BY_EGFR	34	-0.58	-1.95	0.00034141370	0.02132538	0.01948063
10	case_vs_ctrl	postCPET	REACTOME_SIGNALING_BY_GPCR	169	0.39	1.62	0.00038474826	0.02223176	0.02030860
10	case_vs_ctrl	postCPET	KEGG_HEMATOPOIETIC_CELL_LINEAGE	28	0.63	1.98	0.00049994812	0.02616403	0.02390072
10	case_vs_ctrl	postCPET	REACTOME_INTERFERON_GAMMA_SIGNALING	60	-0.50	-1.89	0.00056738281	0.02792792	0.02551202
10	case_vs_ctrl	postCPET	REACTOME_ESTROGEN_DEPENDENT_NUCLEAR_EVENTS_DOWNSTREAM_OF_ESR_MEMBRANE_SIGNALING	15	-0.72	-1.95	0.00141999718	0.04923068	0.04497199
10	case_vs_ctrl	postCPET	REACTOME_MHC_CLASS_II_ANTIGEN_PRESENTATION	74	-0.43	-1.70	0.00163119816	0.05411391	0.04943280
10	case_vs_ctrl	postCPET	REACTOME_COMPLEMENT_CASCADE	12	-0.76	-1.93	0.00165585584	0.05411391	0.04943280
10	case_vs_ctrl	postCPET	GOBP_CELLULAR_RESPONSE_TO_BIOTIC_STIMULUS	130	0.51	2.07	0.00000010449	0.00047948	0.00046390
10	case_vs_ctrl	postCPET	GOBP_CELLULAR_RESPONSE_TO_MOLECULE_OF_BACTERIAL_ORIGIN	110	0.52	2.08	0.00000082458	0.00137148	0.00132692
10	case_vs_ctrl	postCPET	GOBP_NEUROINFLAMMATORY_RESPONSE	15	0.85	2.24	0.00000129729	0.00172617	0.00167009
10	case_vs_ctrl	postCPET	GOBP_RESPONSE_TO_CHEMOKINE	25	0.74	2.18	0.00000243589	0.00270099	0.00261324
10	case_vs_ctrl	postCPET	GOBP_CYTOKINE_MEDIATED_SIGNALING_PATHWAY	207	0.42	1.80	0.00000421525	0.00400629	0.00387613
10	case_vs_ctrl	postCPET	GOBP_RESPONSE_TO_MOLECULE_OF_BACTERIAL_ORIGIN	155	0.46	1.90	0.00000593560	0.00493619	0.00477581
10	case_vs_ctrl	postCPET	GOBP_POSITIVE_REGULATION_OF_CALCIUM_MEDIATED_SIGNALING	17	0.79	2.12	0.00003915505	0.02003835	0.01938730
10	case_vs_ctrl	postCPET	GOBP_NEUTROPHIL_MIGRATION	57	0.56	1.99	0.00004712392	0.02239396	0.02166637
10	case_vs_ctrl	postCPET	GOBP_NEUTROPHIL_CHEMOTAXIS	48	0.59	2.05	0.00005571428	0.02316670	0.02241400
10	case_vs_ctrl	postCPET	GOBP_SIGNAL_TRANSDUCTION_IN_ABSENCE_OF_LIGAND	25	0.69	2.02	0.00009123150	0.03449850	0.03337763
10	case_vs_ctrl	postCPET	GOBP_POSITIVE_REGULATION_OF_LYMPHOCYTE_MIGRATION	19	0.74	2.04	0.00010090458	0.03449850	0.03337763
10	case_vs_ctrl	postCPET	GOBP_REGULATION_OF_GLIAL_CELL_PROLIFERATION	13	0.82	2.07	0.00010638949	0.03449850	0.03337763
10	case_vs_ctrl	postCPET	GOBP_GRANULOCYTE_CHEMOTAXIS	55	0.57	2.01	0.00010889350	0.03449850	0.03337763
10	case_vs_ctrl	postCPET	GOBP_POSITIVE_REGULATION_OF_PROTEIN_TYROSINE_KINASE_ACTIVITY	20	-0.70	-2.07	0.00014647033	0.04050271	0.03918676
10	case_vs_ctrl	postCPET	GOBP_CELLULAR_RESPONSE_TO_INTERLEUKIN_1	40	0.61	2.01	0.00015975389	0.04050271	0.03918676
10	case_vs_ctrl	postCPET	GOBP_REGULATION_OF_CALCIUM_MEDIATED_SIGNALING	40	0.61	2.01	0.00016173839	0.04050271	0.03918676
10	case_vs_ctrl	postCPET	GOBP_RESPONSE_TO_TUMOR_NECROSIS_FACTOR	113	0.46	1.83	0.00016441983	0.04050271	0.03918676
10	case_vs_ctrl	postCPET	GOBP_POSITIVE_REGULATION_OF_MITOTIC_NUCLEAR_DIVISION	16	0.76	2.01	0.00016740325	0.04050271	0.03918676
10	case_vs_ctrl	postCPET	GOBP_MYELOID_LEUKOCYTE_MIGRATION	93	0.47	1.83	0.00016955605	0.04050271	0.03918676
10	case_vs_ctrl	postCPET	GOBP_GRANULOCYTE_MIGRATION	66	0.52	1.92	0.00017046081	0.04050271	0.03918676
10	case_vs_ctrl	postCPET	GOBP_POSITIVE_REGULATION_OF_GLIOGENESIS	21	0.72	2.06	0.00017973632	0.04121068	0.03987173
10	case_vs_ctrl	postCPET	GOBP_MONOCYTE_CHEMOTAXIS	21	0.72	2.06	0.00018582901	0.04121068	0.03987173
10	case_vs_ctrl	postCPET	GOBP_POSITIVE_REGULATION_OF_LEUKOCYTE_MIGRATION	59	0.54	1.94	0.00020648898	0.04431520	0.04287539
10	case_vs_ctrl	postCPET	GOBP_RESPONSE_TO_TOXIC_SUBSTANCE	79	0.51	1.90	0.00023027050	0.04787468	0.04631921
10	case_vs_ctrl	postCPET	GOBP_NEGATIVE_REGULATION_OF_LIPID_LOCALIZATION	16	0.75	1.99	0.00025286858	0.05089095	0.04923749
10	case_vs_ctrl	postCPET	GOBP_POSITIVE_REGULATION_OF_MONONUCLEAR_CELL_MIGRATION	34	0.63	2.04	0.00026125681	0.05089095	0.04923749
10	case_vs_ctrl	postCPET	GOBP_RESPONSE_TO_INTERLEUKIN_1	55	0.55	1.95	0.00027035842	0.05089095	0.04923749
10	case_vs_ctrl	postCPET	GOBP_CALCIUM_MEDIATED_SIGNALING	75	0.50	1.84	0.00027537565	0.05089095	0.04923749
2	postCPET_vs_Baseline	Case	HALLMARK_MYC_TARGETS_V2	29	0.62	2.08	0.00007231996	0.00339904	0.00281667
2	postCPET_vs_Baseline	Case	HALLMARK_TNFA_SIGNALING_VIA_NFKB	136	0.36	1.65	0.00106085179	0.02493002	0.02065869
2	postCPET_vs_Baseline	Case	REACTOME_INTERLEUKIN_10_SIGNALING	25	0.70	2.26	0.00000327902	0.00648099	0.00607655
2	postCPET_vs_Baseline	Case	KEGG_CYTOKINE_CYTOKINE_RECEPTOR_INTERACTION	57	0.55	2.11	0.00001109772	0.00939027	0.00880427
2	postCPET_vs_Baseline	Case	REACTOME_PEPTIDE_LIGAND_BINDING_RECEPTORS	26	0.68	2.20	0.00001694293	0.00939027	0.00880427
2	postCPET_vs_Baseline	Case	REACTOME_CHEMOKINE_RECEPTORS_BIND_CHEMOKINES	14	0.77	2.12	0.00005755029	0.01503077	0.01409279
2	postCPET_vs_Baseline	Case	REACTOME_GPCR_LIGAND_BINDING	63	0.47	1.85	0.00023407160	0.02803894	0.02628919
2	postCPET_vs_Baseline	Case	REACTOME_DEGRADATION_OF_THE_EXTRACELLULAR_MATRIX	22	-0.64	-1.96	0.00035688552	0.03961095	0.03713905
2	postCPET_vs_Baseline	Case	REACTOME_CLASS_A_1_RHODOPSIN_LIKE_RECEPTORS	48	0.50	1.88	0.00036073717	0.03961095	0.03713905
2	postCPET_vs_Baseline	Case	GOBP_POSITIVE_REGULATION_OF_INTERFERON_GAMMA_PRODUCTION	36	0.59	2.09	0.00003997805	0.04637316	0.04598065
2	postCPET_vs_Baseline	Control	HALLMARK_TNFA_SIGNALING_VIA_NFKB	136	-0.49	-2.06	0.00000004104	0.00000193	0.00000156
2	postCPET_vs_Baseline	Control	HALLMARK_HYPOXIA	98	-0.50	-1.96	0.00000811720	0.00019075	0.00015380
2	postCPET_vs_Baseline	Control	HALLMARK_MTORC1_SIGNALING	140	-0.42	-1.78	0.00003510904	0.00055004	0.00044348
2	postCPET_vs_Baseline	Control	HALLMARK_COAGULATION	38	-0.57	-1.91	0.00032273241	0.00379211	0.00305746
2	postCPET_vs_Baseline	Control	HALLMARK_TGF_BETA_SIGNALING	36	-0.54	-1.80	0.00102148857	0.00841782	0.00678704
2	postCPET_vs_Baseline	Control	HALLMARK_APOPTOSIS	91	-0.43	-1.67	0.00107461468	0.00841782	0.00678704
2	postCPET_vs_Baseline	Control	HALLMARK_MYOGENESIS	45	-0.52	-1.82	0.00163076894	0.01094945	0.00882822
2	postCPET_vs_Baseline	Control	HALLMARK_CHOLESTEROL_HOMEOSTASIS	38	-0.52	-1.77	0.00221457996	0.01301066	0.01049012
2	postCPET_vs_Baseline	Control	HALLMARK_UV_RESPONSE_UP	84	-0.38	-1.49	0.01017252723	0.05312320	0.04283169
2	postCPET_vs_Baseline	Control	REACTOME_CELLULAR_RESPONSES_TO_STIMULI	496	-0.30	-1.45	0.00015754276	0.01556916	0.01457271
2	postCPET_vs_Baseline	Control	REACTOME_RESPONSE_OF_EIF2AK4_GCN2_TO_AMINO_ACID_DEFICIENCY	94	-0.44	-1.76	0.00053066914	0.03263125	0.03054278
2	postCPET_vs_Baseline	Control	REACTOME_SIGNALING_BY_ROBO_RECEPTORS	167	-0.37	-1.60	0.00055077988	0.03263125	0.03054278
2	postCPET_vs_Baseline	Control	REACTOME_MITOCHONDRIAL_TRANSLATION	77	0.43	1.74	0.00062102591	0.03457627	0.03236332
2	postCPET_vs_Baseline	Control	REACTOME_ACTIVATED_TAK1_MEDIATES_P38_MAPK_ACTIVATION	18	-0.69	-1.97	0.00082441387	0.04288037	0.04013594
2	postCPET_vs_Baseline	Control	REACTOME_EUKARYOTIC_TRANSLATION_INITIATION	111	-0.40	-1.66	0.00087701035	0.04502366	0.04214206
2	postCPET_vs_Baseline	Control	GOBP_REGULATION_OF_EXECUTION_PHASE_OF_APOPTOSIS	12	-0.84	-2.09	0.00000866601	0.03839308	0.03755500
2	postCPET_vs_Baseline	Control	GOBP_CELLULAR_RESPONSE_TO_OXYGEN_LEVELS	82	-0.51	-2.02	0.00002026710	0.03839308	0.03755500
2	postCPET_vs_Baseline	Control	GOBP_RNA_PHOSPHODIESTER_BOND_HYDROLYSIS	79	0.46	1.90	0.00004236338	0.03839308	0.03755500
2	postCPET_vs_Baseline	Control	GOBP_EMBRYO_DEVELOPMENT_ENDING_IN_BIRTH_OR_EGG_HATCHING	222	-0.37	-1.67	0.00004510696	0.03839308	0.03755500
2	postCPET_vs_Baseline	Control	GOBP_NUCLEIC_ACID_PHOSPHODIESTER_BOND_HYDROLYSIS	115	0.41	1.79	0.00004895167	0.03839308	0.03755500
2	postCPET_vs_Baseline	Control	GOBP_NEGATIVE_REGULATION_OF_INTRINSIC_APOPTOTIC_SIGNALING_PATHWAY	57	-0.54	-1.97	0.00005222759	0.03839308	0.03755500
9	postCPET_vs_Baseline	Case	HALLMARK_INTERFERON_ALPHA_RESPONSE	71	-0.50	-1.98	0.00007409240	0.00355644	0.00335366
9	postCPET_vs_Baseline	Case	HALLMARK_INTERFERON_GAMMA_RESPONSE	138	-0.37	-1.61	0.00108350016	0.02600400	0.02452132
9	postCPET_vs_Baseline	Case	KEGG_NOD_LIKE_RECEPTOR_SIGNALING_PATHWAY	43	0.60	2.09	0.00000877254	0.00694785	0.00679272
9	postCPET_vs_Baseline	Control	HALLMARK_TNFA_SIGNALING_VIA_NFKB	128	-0.46	-1.90	0.00000583258	0.00027996	0.00022102
9	postCPET_vs_Baseline	Control	HALLMARK_HYPOXIA	92	-0.44	-1.75	0.00028510841	0.00684260	0.00540205
9	postCPET_vs_Baseline	Control	HALLMARK_NOTCH_SIGNALING	15	-0.68	-1.81	0.00274899421	0.03314854	0.02616990
9	postCPET_vs_Baseline	Control	HALLMARK_INFLAMMATORY_RESPONSE	92	-0.40	-1.58	0.00298933369	0.03314854	0.02616990
9	postCPET_vs_Baseline	Control	HALLMARK_P53_PATHWAY	112	-0.37	-1.52	0.00345297288	0.03314854	0.02616990
9	postCPET_vs_Baseline	Control	HALLMARK_APOPTOSIS	96	-0.39	-1.56	0.00590020053	0.04720160	0.03726442
10	postCPET_vs_Baseline	Case	HALLMARK_TNFA_SIGNALING_VIA_NFKB	139	0.38	1.66	0.00109835306	0.03305117	0.02971706
10	postCPET_vs_Baseline	Case	HALLMARK_OXIDATIVE_PHOSPHORYLATION	179	-0.33	-1.53	0.00137713226	0.03305117	0.02971706
10	postCPET_vs_Baseline	Case	REACTOME_CLASS_A_1_RHODOPSIN_LIKE_RECEPTORS	46	0.67	2.43	0.00000009998	0.00034746	0.00033786
10	postCPET_vs_Baseline	Case	REACTOME_GPCR_LIGAND_BINDING	60	0.61	2.27	0.00000017430	0.00034746	0.00033786
10	postCPET_vs_Baseline	Case	REACTOME_SIGNALING_BY_GPCR	169	0.45	1.98	0.00000034779	0.00040239	0.00039127
10	postCPET_vs_Baseline	Case	REACTOME_PEPTIDE_LIGAND_BINDING_RECEPTORS	23	0.73	2.23	0.00001068289	0.00569224	0.00553496
10	postCPET_vs_Baseline	Case	KEGG_CYTOKINE_CYTOKINE_RECEPTOR_INTERACTION	54	0.56	2.07	0.00001663186	0.00698507	0.00679207
10	postCPET_vs_Baseline	Case	REACTOME_CHEMOKINE_RECEPTORS_BIND_CHEMOKINES	13	0.82	2.23	0.00001822878	0.00698507	0.00679207
10	postCPET_vs_Baseline	Case	REACTOME_DISEASES_OF_METABOLISM	65	-0.51	-2.00	0.00003148422	0.00971289	0.00944453
10	postCPET_vs_Baseline	Case	REACTOME_G_ALPHA_I_SIGNALLING_EVENTS	80	0.50	1.98	0.00003166981	0.00971289	0.00944453
10	postCPET_vs_Baseline	Control	HALLMARK_INTERFERON_ALPHA_RESPONSE	71	0.49	1.89	0.00025383109	0.01218389	0.01148920
10	postCPET_vs_Baseline	Control	HALLMARK_INTERFERON_GAMMA_RESPONSE	137	0.39	1.66	0.00065709194	0.01577021	0.01487103
10	postCPET_vs_Baseline	Control	REACTOME_PEPTIDE_LIGAND_BINDING_RECEPTORS	23	0.71	2.12	0.00002012615	0.00366993	0.00356563
10	postCPET_vs_Baseline	Control	REACTOME_G_ALPHA_I_SIGNALLING_EVENTS	80	0.46	1.79	0.00020838678	0.02373823	0.02306356
10	postCPET_vs_Baseline	Control	KEGG_CYTOKINE_CYTOKINE_RECEPTOR_INTERACTION	54	0.53	1.91	0.00025194428	0.02643426	0.02568296
10	postCPET_vs_Baseline	Control	REACTOME_CLASS_A_1_RHODOPSIN_LIKE_RECEPTORS	46	0.53	1.88	0.00041397938	0.03838455	0.03729361
10	postCPET_vs_Baseline	Control	GOBP_NEUTROPHIL_CHEMOTAXIS	48	0.59	2.11	0.00000561338	0.03453263	0.03447062
10	postCPET_vs_Baseline	Control	GOBP_MODULATION_BY_HOST_OF_SYMBIONT_PROCESS	43	0.60	2.09	0.00002083523	0.03453263	0.03447062
10	postCPET_vs_Baseline	Control	GOBP_RESPONSE_TO_VIRUS	212	0.38	1.75	0.00002170101	0.03453263	0.03447062
10	postCPET_vs_Baseline	Control	GOBP_GRANULOCYTE_CHEMOTAXIS	55	0.56	2.07	0.00002556389	0.03453263	0.03447062
10	postCPET_vs_Baseline	Control	GOBP_NEGATIVE_REGULATION_OF_VIRAL_PROCESS	55	0.56	2.07	0.00002742086	0.03453263	0.03447062
10	postCPET_vs_Baseline	Control	GOBP_NEGATIVE_REGULATION_OF_VIRAL_GENOME_REPLICATION	36	0.63	2.13	0.00003318765	0.03453263	0.03447062
10	postCPET_vs_Baseline	Control	GOBP_BIOLOGICAL_PROCESS_INVOLVED_IN_INTERACTION_WITH_SYMBIONT	52	0.56	2.07	0.00003633375	0.03453263	0.03447062
