## Supplemental file S5 for "Single-cell transcriptomics of the immune system in ME/CFS at baseline and following symptom provocation"

CCL3
CCR2
CCL4
CX3CR1
CXCL2
CXCL3
CXCL8
PF4
PPBP
PADI2
TNF
HCK
NFKBIA
TNFRSF1A
CCL4L2
IL6R
HSPA1A
IL1RN
LILRA6
RIPOR2
TICAM2
FGR
PIK3CD
IKBKB
JAK3
LTBR
NCF1
PRKCD
EGR1
CDIP1
DOK1
GPR35
IFITM3
ILK
LILRA1
LILRB1
TNFAIP3
TOLLIP
TP53
ACVR1B
CRK
CSK
IKBKG
PLCB2
PRKCB
PTK2B
PXN
RAC2
ROCK2
TNFSF10
VAV1
