## Supplemental file S6 for "Single-cell transcriptomics of the immune system in ME/CFS at baseline and following symptom provocation"

### Sheet: 15. FileS6_GSEAresults-bulkMono
pathway	pval	padj	ES	NES	size
REACTOME_METABOLISM_OF_RNA	6.82e-16	1.11e-12	-0.17	-4.76	643
REACTOME_SELENOAMINO_ACID_METABOLISM	2.33e-11	1.89e-08	-0.33	-4.18	109
REACTOME_EUKARYOTIC_TRANSLATION_INITIATION	6.3e-11	3.42e-08	-0.32	-4.08	115
KEGG_RIBOSOME	2.28e-10	9.25e-08	-0.36	-3.88	83
REACTOME_EUKARYOTIC_TRANSLATION_ELONGATION	3.65e-10	9.86e-08	-0.35	-3.9	87
REACTOME_INFECTIOUS_DISEASE	4.85e-10	9.86e-08	-0.13	-3.8	667
REACTOME_POST_TRANSLATIONAL_PROTEIN_MODIFICATION	3.06e-10	9.86e-08	-0.11	-3.84	1063
REACTOME_REGULATION_OF_EXPRESSION_OF_SLITS_AND_ROBOS	4.79e-10	9.86e-08	-0.26	-3.82	155
REACTOME_INFLUENZA_INFECTION	1.35e-09	2.45e-07	-0.26	-3.87	150
REACTOME_TRANSLATION	1.98e-09	3.22e-07	-0.19	-3.8	282
REACTOME_METABOLISM_OF_AMINO_ACIDS_AND_DERIVATIVES	2.25e-09	3.32e-07	-0.19	-3.74	284
REACTOME_RESPONSE_OF_EIF2AK4_GCN2_TO_AMINO_ACID_DEFICIENCY	2.75e-09	3.73e-07	-0.32	-3.7	96
REACTOME_CELLULAR_RESPONSES_TO_STIMULI	6.06e-09	7.58e-07	-0.13	-3.6	641
REACTOME_NONSENSE_MEDIATED_DECAY_NMD	1.22e-08	1.42e-06	-0.29	-3.64	111
REACTOME_SIGNALING_BY_ROBO_RECEPTORS	1.87e-08	2.02e-06	-0.23	-3.7	185
REACTOME_HIV_INFECTION	3.44e-08	3.29e-06	-0.2	-3.48	214
REACTOME_SRP_DEPENDENT_COTRANSLATIONAL_PROTEIN_TARGETING_TO_MEMBRANE	3.41e-08	3.29e-06	-0.28	-3.54	108
HALLMARK_MYC_TARGETS_V1	1.28e-07	1.16e-05	-0.2	-3.36	197
REACTOME_RRNA_PROCESSING	1.56e-07	1.34e-05	-0.2	-3.43	196
REACTOME_CLASS_A_1_RHODOPSIN_LIKE_RECEPTORS	1.89e-07	1.52e-05	0.28	3.34	104
REACTOME_GPCR_LIGAND_BINDING	1.96e-07	1.52e-05	0.24	3.35	137
REACTOME_DISEASES_OF_SIGNAL_TRANSDUCTION_BY_GROWTH_FACTOR_RECEPTORS_AND_SECOND_MESSENGERS	3.16e-07	2.34e-05	-0.15	-3.15	350
REACTOME_PEPTIDE_LIGAND_BINDING_RECEPTORS	7.95e-07	5.62e-05	0.35	3.08	54
HALLMARK_OXIDATIVE_PHOSPHORYLATION	1.11e-06	7.51e-05	-0.18	-3.09	197
REACTOME_HOST_INTERACTIONS_OF_HIV_FACTORS	1.76e-06	0.000115	-0.24	-3.12	122
REACTOME_PROCESSING_OF_CAPPED_INTRON_CONTAINING_PRE_MRNA	2.26e-06	0.000141	-0.16	-2.93	236
REACTOME_ACTIVATION_OF_THE_MRNA_UPON_BINDING_OF_THE_CAP_BINDING_COMPLEX_AND_EIFS_AND_SUBSEQUENT_BINDING_TO_43S	2.88e-06	0.000173	-0.33	-2.98	57
KEGG_HUNTINGTONS_DISEASE	8.42e-06	0.000489	-0.2	-2.91	147
REACTOME_MRNA_SPLICING	8.99e-06	0.000504	-0.18	-2.99	187
REACTOME_ANTIGEN_PROCESSING_UBIQUITINATION_PROTEASOME_DEGRADATION	1e-05	0.000545	-0.15	-2.84	272
REACTOME_CELLULAR_RESPONSE_TO_STARVATION	1.1e-05	0.000575	-0.21	-3.04	145
KEGG_UBIQUITIN_MEDIATED_PROTEOLYSIS	1.52e-05	0.00077	-0.21	-2.79	123
HALLMARK_TNFA_SIGNALING_VIA_NFKB	1.84e-05	0.000904	0.18	2.97	189
REACTOME_CELLULAR_RESPONSE_TO_CHEMICAL_STRESS	2.54e-05	0.00122	-0.2	-2.88	139
HALLMARK_INTERFERON_ALPHA_RESPONSE	3.55e-05	0.00165	-0.25	-2.82	92
REACTOME_C_TYPE_LECTIN_RECEPTORS_CLRS	3.87e-05	0.00174	-0.21	-2.69	119
REACTOME_THE_CITRIC_ACID_TCA_CYCLE_AND_RESPIRATORY_ELECTRON_TRANSPORT	3.95e-05	0.00174	-0.19	-2.77	156
REACTOME_CLASS_I_MHC_MEDIATED_ANTIGEN_PROCESSING_PRESENTATION	4.12e-05	0.00176	-0.13	-2.75	328
REACTOME_CHEMOKINE_RECEPTORS_BIND_CHEMOKINES	4.27e-05	0.00178	0.45	2.77	25
REACTOME_HEMOSTASIS	5.28e-05	0.00215	0.12	2.76	391
REACTOME_CYTOPROTECTION_BY_HMOX1	5.43e-05	0.00215	-0.22	-2.73	111
REACTOME_INNATE_IMMUNE_SYSTEM	5.77e-05	0.00223	-0.08	-2.59	813
REACTOME_DEUBIQUITINATION	6e-05	0.00225	-0.15	-2.65	233
REACTOME_RRNA_MODIFICATION_IN_THE_NUCLEUS_AND_CYTOSOL	6.08e-05	0.00225	-0.29	-2.66	59
REACTOME_FRUCTOSE_METABOLISM	6.79e-05	0.00245	-0.79	-2.38	6
REACTOME_MEMBRANE_TRAFFICKING	8.4e-05	0.00297	-0.1	-2.51	516
REACTOME_INTERLEUKIN_10_SIGNALING	0.000154	0.00522	0.33	2.53	42
REACTOME_UB_SPECIFIC_PROCESSING_PROTEASES	0.000154	0.00522	-0.17	-2.58	163
REACTOME_DEGRADATION_OF_BETA_CATENIN_BY_THE_DESTRUCTION_COMPLEX	0.000185	0.00614	-0.24	-2.52	78
KEGG_SPLICEOSOME	0.000197	0.00639	-0.2	-2.57	122
REACTOME_HIV_LIFE_CYCLE	0.000213	0.00678	-0.17	-2.45	141
KEGG_PARKINSONS_DISEASE	0.000242	0.0075	-0.21	-2.46	96
REACTOME_AGGREPHAGY	0.000244	0.0075	0.39	2.55	30
REACTOME_NEDDYLATION	0.000279	0.00839	-0.14	-2.43	203
REACTOME_INTERFERON_SIGNALING	0.000308	0.0091	-0.17	-2.46	152
REACTOME_CHOLESTEROL_BIOSYNTHESIS	0.00032	0.00929	0.42	2.48	24
KEGG_STEROID_BIOSYNTHESIS	0.000332	0.00947	0.52	2.5	15
REACTOME_VESICLE_MEDIATED_TRANSPORT	0.000383	0.0107	-0.09	-2.29	537
HALLMARK_INTERFERON_GAMMA_RESPONSE	0.000453	0.0122	-0.15	-2.48	181
REACTOME_CLEC7A_DECTIN_1_SIGNALING	0.00046	0.0122	-0.2	-2.36	96
REACTOME_DEFECTIVE_CFTR_CAUSES_CYSTIC_FIBROSIS	0.000477	0.0122	-0.26	-2.32	57
REACTOME_HEDGEHOG_LIGAND_BIOGENESIS	0.000477	0.0122	-0.26	-2.32	57
REACTOME_NERVOUS_SYSTEM_DEVELOPMENT	0.000478	0.0122	-0.1	-2.38	397
REACTOME_PTEN_REGULATION	0.000474	0.0122	-0.17	-2.38	130
REACTOME_SUMOYLATION_OF_DNA_DAMAGE_RESPONSE_AND_REPAIR_PROTEINS	0.000542	0.0136	-0.22	-2.3	75
REACTOME_CHROMATIN_MODIFYING_ENZYMES	0.000606	0.0149	-0.13	-2.3	215
KEGG_CYTOKINE_CYTOKINE_RECEPTOR_INTERACTION	0.000638	0.0155	0.18	2.38	124
REACTOME_DOWNSTREAM_SIGNALING_EVENTS_OF_B_CELL_RECEPTOR_BCR	0.000729	0.0174	-0.22	-2.31	78
REACTOME_AMINE_LIGAND_BINDING_RECEPTORS	0.000792	0.0187	0.69	2.29	7
REACTOME_REGULATION_OF_HMOX1_EXPRESSION_AND_ACTIVITY	0.00085	0.0195	-0.25	-2.31	62
REACTOME_RESPIRATORY_ELECTRON_TRANSPORT_ATP_SYNTHESIS_BY_CHEMIOSMOTIC_COUPLING_AND_HEAT_PRODUCTION_BY_UNCOUPLING_PROTEINS	0.000841	0.0195	-0.19	-2.33	111
REACTOME_SIGNALING_BY_GPCR	0.000864	0.0195	0.12	2.33	300
REACTOME_DEGRADATION_OF_GLI1_BY_THE_PROTEASOME	0.00089	0.0198	-0.26	-2.31	56
REACTOME_RETROGRADE_TRANSPORT_AT_THE_TRANS_GOLGI_NETWORK	0.000956	0.0208	-0.28	-2.28	47
REACTOME_SLC_MEDIATED_TRANSMEMBRANE_TRANSPORT	0.000958	0.0208	0.17	2.25	125
REACTOME_CELLULAR_RESPONSE_TO_HYPOXIA	0.001	0.0214	-0.24	-2.3	67
REACTOME_SARS_COV_INFECTIONS	0.00111	0.0234	-0.16	-2.34	140
REACTOME_METABOLISM_OF_POLYAMINES	0.00125	0.0261	-0.26	-2.25	55
REACTOME_DEGRADATION_OF_DVL	0.00141	0.0289	-0.26	-2.23	53
REACTOME_CYTOSOLIC_TRNA_AMINOACYLATION	0.00143	0.0291	-0.38	-2.29	24
REACTOME_INTRACELLULAR_SIGNALING_BY_SECOND_MESSENGERS	0.00146	0.0293	-0.13	-2.26	240
REACTOME_TRANSPORT_OF_CONNEXONS_TO_THE_PLASMA_MEMBRANE	0.00155	0.0307	0.59	2.22	9
HALLMARK_EPITHELIAL_MESENCHYMAL_TRANSITION	0.00162	0.0314	0.18	2.18	101
REACTOME_SIGNALING_BY_THE_B_CELL_RECEPTOR_BCR	0.00161	0.0314	-0.18	-2.28	104
REACTOME_SUMOYLATION	0.00176	0.0336	-0.14	-2.15	162
REACTOME_PCP_CE_PATHWAY	0.00178	0.0336	-0.21	-2.26	81
REACTOME_CYTOKINE_SIGNALING_IN_IMMUNE_SYSTEM	0.00184	0.0344	-0.08	-2.07	537
KEGG_ALZHEIMERS_DISEASE	0.00191	0.0354	-0.17	-2.26	132
KEGG_OXIDATIVE_PHOSPHORYLATION	0.00199	0.0363	-0.18	-2.19	99
KEGG_ENDOCYTOSIS	0.00204	0.0369	-0.15	-2.17	138
REACTOME_INTERLEUKIN_1_SIGNALING	0.00208	0.0371	-0.18	-2.1	98
REACTOME_ADAPTIVE_IMMUNE_SYSTEM	0.00211	0.0372	-0.08	-2.06	596
REACTOME_DEGRADATION_OF_AXIN	0.00215	0.0377	-0.26	-2.22	52
REACTOME_IMMUNOREGULATORY_INTERACTIONS_BETWEEN_A_LYMPHOID_AND_A_NON_LYMPHOID_CELL	0.00226	0.039	0.2	2.09	78
REACTOME_RESPIRATORY_ELECTRON_TRANSPORT	0.00236	0.0404	-0.2	-2.2	91
REACTOME_SUMOYLATION_OF_TRANSCRIPTION_COFACTORS	0.00245	0.0415	-0.28	-2.14	42
REACTOME_INTERLEUKIN_1_FAMILY_SIGNALING	0.00249	0.0417	-0.16	-2.1	120
REACTOME_ASYMMETRIC_LOCALIZATION_OF_PCP_PROTEINS	0.00259	0.0423	-0.24	-2.15	59
REACTOME_CELLULAR_RESPONSE_TO_HEAT_STRESS	0.00262	0.0423	-0.2	-2.15	86
REACTOME_COMPLEMENT_CASCADE	0.00267	0.0423	0.35	2.15	26
REACTOME_NEGATIVE_REGULATION_OF_NOTCH4_SIGNALING	0.00257	0.0423	-0.24	-2.08	54
REACTOME_PLATELET_ACTIVATION_SIGNALING_AND_AGGREGATION	0.00267	0.0423	0.14	2.14	181
REACTOME_POLO_LIKE_KINASE_MEDIATED_EVENTS	0.00268	0.0423	0.51	2.17	12
REACTOME_STABILIZATION_OF_P53	0.00287	0.0449	-0.24	-2.12	55
REACTOME_DECTIN_1_MEDIATED_NONCANONICAL_NF_KB_SIGNALING	0.00296	0.0459	-0.23	-2.1	58
KEGG_HEMATOPOIETIC_CELL_LINEAGE	0.003	0.046	0.25	2.13	52
REACTOME_RHO_GTPASE_CYCLE	0.0031	0.047	-0.1	-2.09	358
REACTOME_ANTIVIRAL_MECHANISM_BY_IFN_STIMULATED_GENES	0.00325	0.049	-0.2	-2.07	80
